# Genomic insights into post-domestication expansion and selection of body size in ponies

**DOI:** 10.1101/2023.08.25.554910

**Authors:** Xingzheng Li, Zihao Wang, Min Zhu, Binhu Wang, Shaohua Teng, Jing Yan, Pengxiang Yuan, Shuwei Cao, Xiaolu Qu, Zhen Wang, Panir Choudhury, Xintong Yang, Qi Bao, Sang He, Lei Liu, Pengju Zhao, Jicai Jiang, Hai Xiang, Lingzhao Fang, Zhonglin Tang, Yuying Liao, Guoqiang Yi

## Abstract

Horses domestication revolutionized human civilization by changing transportation, farming, and warfare patterns. Despite extensive studies on modern domestic horse origins, the intricate demographic history and genetic signatures of pony size demand further exploration. Here, we present a high-quality genome of the Chinese Debao pony and extensively analyzed 385 individuals from 49 horse breeds. We reveal the conservation of ancient components in East Asian horses and close relationships between Asian horses and specific European pony lineages. Genetic analysis uncovers Asian paternal origin for European pony breeds, and these pony-sized horses share a close genetic affinity due to the presence of a potential ancestral ghost pony population. Additionally, we identify promising cis-regulatory elements influencing horse withers height by regulating genes like *RFLNA* and *FOXO1*. Overall, our study provides insightful perspectives into the development history and genetic determinants underlying body size in ponies and offers broader implications for horse population management and improvement.

**Teaser:** Decoding pony genetics: exploring origins and size determinants sheds light on their historical and biological impacts.
