## Supplementary material for "Genomic insights into post-domestication expansion and selection of body size in ponies": Table S2

### Sheet: Sheet1
	Falcon	Wtdbg2	Canu	Canu + Purge_Dups	3D-DNA	Assembly + MT	Arrow (1st round)	Arrow (2nd round)	Pilon (1st round)	Pilon (2nd round)	DeBao1.0	EquCab3.0
Contigs	4211	2270	3984	583	243	-	-	-	-	-	244	4701
GC	0.4111	0.4165	0.4164	0.4149	0.4149	-	-	-	-	-	0.415	0.415
Contig N50	1997383	28270121	18547272	20483413	20483413	-	-	-	-	-	34248948	1502753
Contig L50	286	26	46	39	39	-	-	-	-	-	22	464
Scaffold N50	-	-	-	-	88955651	-	-	-	-	-	88975660	87230776
Scaffold L50	-	-	-	-	11	-	-	-	-	-	11	12
k-mer completeness	0.879904	0.925639	0.962413	0.957491	0.957491	0.957491	0.957996	0.958033	0.958264	0.958309	0.958309	0.968781
consensus quality (QV)	31.049	28.6566	39.0229	41.5368	41.5368	41.5368	41.3949	41.4713	41.9916	42.0596	42.0596	42.5937
BUSCO	0.812	0.912	0.961	0.961	0.96	-	-	-	-	-	0.962	0.962
Telomere	-	-	-	-	-	-	-	-	-	-	39 (28 chrs)	28 (20 chrs)
