## Supplementary material for "Genomic insights into post-domestication expansion and selection of body size in ponies": Table S4

### Sheet: Sheet1
Run	BioProject	Species	Breed	Used in population genetic analyses	Used in Y chromsome analyses	Used in TreeMix phylogenetic reconstruction & f3/4 statistics	Used in LD decay analysis	Used in selective signal analyses	Used in ROH analysis
SRR1790681	PRJNA273402	Equus caballus	Connemara pony	Y	NA	Y	NA	NA	NA
SRR1046129	PRJNA230019	Equus caballus	Arabian horse	Y	Y	Y	NA	NA	NA
SRR1046135	PRJNA230019	Equus caballus	Sorraia	Y	Y	Y	NA	NA	NA
SRR1046147	PRJNA230019	Equus caballus	Hanoverian horse	Y	Y	Y	Y	Y	NA
SRR1048526	PRJNA230019	Equus caballus	Dülmener pony	Y	NA	Y	Y	NA	Y
SRR505867	PRJNA168142	Equus caballus	Thoroughbred	Y	Y	Y	Y	NA	NA
SRR388336	Unknown	Equus caballus	American Quarter Horse	Y	NA	Y	NA	NA	NA
SRR388337	Unknown	Equus caballus	American Quarter Horse	Y	NA	Y	NA	NA	NA
ERR1021816	PRJEB10854	Equus caballus	Yakutian horse	Y	NA	Y	NA	NA	NA
ERR1021817	PRJEB10854	Equus caballus	Yakutian horse	Y	NA	Y	NA	NA	NA
ERR1021819	PRJEB10854	Equus caballus	Yakutian horse	Y	NA	Y	NA	NA	NA
ERR1021823	PRJEB10854	Equus caballus	Yakutian horse	Y	NA	Y	NA	NA	NA
ERR1021824	PRJEB10854	Equus caballus	Yakutian horse	Y	NA	Y	NA	NA	NA
SRR3045676	PRJNA306677	Equus caballus	Standardbred	Y	NA	Y	Y	NA	NA
SRR3045847	PRJNA306677	Equus caballus	Standardbred	Y	NA	Y	Y	NA	NA
SRR3046827	PRJNA306677	Equus caballus	Standardbred	Y	NA	Y	Y	NA	NA
SRR3046834	PRJNA306677	Equus caballus	Standardbred	Y	NA	Y	Y	NA	NA
SRR3050548	PRJNA306677	Equus caballus	Standardbred	Y	NA	Y	Y	NA	NA
SRR3050550	PRJNA306677	Equus caballus	Standardbred	Y	NA	Y	Y	NA	NA
ERR793393	PRJEB8911	Equus caballus	Icelandic horse	Y	Y	Y	NA	NA	NA
SRR515202	PRJNA168142	Equus caballus	Thoroughbred	Y	Y	Y	Y	NA	NA
SRR515203	PRJNA168142	Equus caballus	Thoroughbred	Y	Y	Y	Y	NA	NA
SRR515204	PRJNA168142	Equus caballus	Thoroughbred	Y	Y	Y	Y	NA	NA
SRR515205	PRJNA168142	Equus caballus	Thoroughbred	Y	Y	Y	Y	NA	NA
SRR515206	PRJNA168142	Equus caballus	Thoroughbred	Y	Y	Y	Y	NA	NA
SRR515208	PRJNA168142	Equus caballus	Thoroughbred	Y	Y	Y	Y	NA	NA
SRR515209	PRJNA168142	Equus caballus	Thoroughbred	Y	Y	Y	Y	NA	NA
SRR515211	PRJNA168142	Equus caballus	Thoroughbred	Y	Y	Y	Y	NA	NA
SRR515212	PRJNA168142	Equus caballus	Thoroughbred	Y	Y	Y	Y	NA	NA
SRR515213	PRJNA168142	Equus caballus	Thoroughbred	Y	Y	Y	Y	NA	NA
SRR515214	PRJNA168142	Equus caballus	Thoroughbred	Y	Y	Y	Y	NA	NA
SRR515215	PRJNA168142	Equus caballus	Thoroughbred	Y	Y	Y	Y	NA	NA
SRR515216	PRJNA168142	Equus caballus	Thoroughbred	Y	Y	Y	Y	NA	NA
SRR515217	PRJNA168142	Equus caballus	Jeju horse	NA	NA	NA	NA	NA	NA
SRR515218	PRJNA168142	Equus caballus	Jeju horse	NA	NA	NA	NA	NA	NA
SRR516118	PRJNA169102	Equus caballus	Jeju horse	Y	Y	Y	Y	NA	NA
SRR3045342	PRJNA306677	Equus caballus	Standardbred	Y	NA	Y	Y	NA	NA
SRR3046831	PRJNA306677	Equus caballus	Standardbred	Y	NA	Y	Y	NA	NA
SRR3046832	PRJNA306677	Equus caballus	Standardbred	Y	NA	Y	Y	NA	NA
SRR3046833	PRJNA306677	Equus caballus	Standardbred	Y	NA	Y	Y	NA	NA
SRR3050542	PRJNA306677	Equus caballus	Standardbred	Y	NA	Y	Y	NA	NA
SRR3050545	PRJNA306677	Equus caballus	Standardbred	Y	NA	Y	Y	NA	NA
SRR527809	PRJNA169102	Equus caballus	Jeju horse	Y	NA	Y	Y	NA	NA
ERR978597	PRJEB10098	Equus caballus	Freiberger	Y	Y	Y	NA	NA	NA
ERR978599	PRJEB10098	Equus caballus	Freiberger	Y	Y	Y	NA	NA	NA
ERR978600	PRJEB10098	Equus caballus	Freiberger	Y	Y	Y	NA	NA	NA
ERR978607	PRJEB10098	Equus caballus	Freiberger	Y	Y	Y	NA	NA	NA
ERR979786	PRJEB10098	Equus caballus	Freiberger	Y	NA	Y	NA	NA	NA
ERR979792	PRJEB10098	Equus caballus	Freiberger	Y	NA	Y	NA	NA	NA
ERR979794	PRJEB10098	Equus caballus	Freiberger	Y	NA	Y	NA	NA	NA
SRR2102500	PRJNA288817	Equus caballus	Standardbred	Y	NA	Y	Y	NA	NA
SRR2102896	PRJNA288817	Equus caballus	Thoroughbred	Y	NA	Y	Y	NA	NA
ERR978596	PRJEB10098	Equus caballus	Freiberger	Y	Y	Y	NA	NA	NA
ERR978598	PRJEB10098	Equus caballus	Freiberger	Y	Y	Y	NA	NA	NA
ERR978601	PRJEB10098	Equus caballus	Freiberger	Y	Y	Y	NA	NA	NA
ERR978602	PRJEB10098	Equus caballus	Freiberger	Y	Y	Y	NA	NA	NA
ERR978603	PRJEB10098	Equus caballus	Freiberger	Y	Y	Y	NA	NA	NA
ERR978605	PRJEB10098	Equus caballus	Freiberger	Y	Y	Y	NA	NA	NA
ERR978606	PRJEB10098	Equus caballus	Freiberger	Y	Y	Y	NA	NA	NA
ERR978608	PRJEB10098	Equus caballus	Freiberger	Y	Y	Y	NA	NA	NA
ERR979784	PRJEB10098	Equus caballus	Freiberger	Y	NA	Y	NA	NA	NA
ERR979785	PRJEB10098	Equus caballus	Freiberger	Y	NA	Y	NA	NA	NA
ERR979788	PRJEB10098	Equus caballus	Freiberger	Y	NA	Y	NA	NA	NA
ERR979789	PRJEB10098	Equus caballus	Freiberger	Y	NA	Y	NA	NA	NA
ERR979791	PRJEB10098	Equus caballus	Freiberger	Y	NA	Y	NA	NA	NA
ERR979793	PRJEB10098	Equus caballus	Freiberger	Y	NA	Y	NA	NA	NA
ERR979795	PRJEB10098	Equus caballus	Freiberger	Y	NA	Y	NA	NA	NA
ERR979796	PRJEB10098	Equus caballus	Morgan horse	Y	NA	Y	NA	NA	NA
ERR979798	PRJEB10098	Equus caballus	American Quarter Horse	Y	NA	Y	NA	NA	NA
ERR979799	PRJEB10098	Equus caballus	American Quarter Horse	Y	NA	Y	NA	NA	NA
ERR979800	PRJEB10098	Equus caballus	American Quarter Horse	Y	NA	Y	NA	NA	NA
ERR979802	PRJEB10098	Equus caballus	Standardbred	Y	NA	Y	Y	NA	NA
ERR979803	PRJEB10098	Equus caballus	Standardbred	Y	NA	Y	Y	NA	NA
ERR982704	PRJEB10098	Equus caballus	Mongolian horse	NA	NA	NA	NA	NA	NA
ERR1397960	PRJEB13863	Equus caballus	Friesian dwarf	NA	NA	NA	NA	NA	NA
ERR1397961	PRJEB13863	Equus caballus	Friesian dwarf	NA	NA	NA	NA	NA	NA
ERR1397962	PRJEB13863	Equus caballus	Friesian dwarf	NA	NA	NA	NA	NA	NA
ERR1397963	PRJEB13863	Equus caballus	Friesian dwarf	NA	NA	NA	NA	NA	NA
ERR1735862	PRJEB14779	Equus caballus	Thoroughbred	NA	NA	NA	NA	NA	NA
SRR641364	PRJNA184688	Equus caballus	Thoroughbred	Y	Y	Y	Y	NA	NA
SRR641365	PRJNA184688	Equus caballus	Thoroughbred	Y	Y	Y	Y	NA	NA
SRR641366	PRJNA184688	Equus caballus	Thoroughbred	Y	Y	Y	Y	NA	NA
SRR641367	PRJNA184688	Equus caballus	Thoroughbred	Y	NA	Y	Y	NA	NA
SRR2103372	PRJNA288817	Equus caballus	Thoroughbred	Y	NA	Y	Y	NA	NA
ERR868004	PRJEB9269	Equus caballus	Shetland pony	Y	NA	Y	Y	Y	Y
ERR863167	PRJEB9139	Equus caballus	Icelandic horse	Y	Y	Y	NA	NA	NA
ERR1512897	PRJEB14651	Equus caballus	Standardbred	Y	NA	Y	Y	NA	NA
ERR466186	PRJEB5942	Equus caballus	Freiberger	Y	Y	Y	NA	NA	NA
SRR3900341	PRJNA303134	Equus caballus	Shetland pony	Y	NA	Y	Y	Y	NA
SRR3900344	PRJNA303134	Equus caballus	Shetland pony	Y	Y	Y	Y	Y	Y
SRR3900346	PRJNA303134	Equus caballus	Shetland pony	Y	Y	Y	Y	Y	NA
SRR3900347	PRJNA303134	Equus caballus	Shetland pony	Y	Y	Y	Y	Y	NA
SRR3900340	PRJNA303134	Equus caballus	Shetland pony	Y	NA	Y	Y	Y	NA
SRR3900343	PRJNA303134	Equus caballus	Shetland pony	Y	Y	Y	Y	Y	Y
SRR5469030	PRJNA383946	Equus caballus	Arabian horse	Y	Y	Y	NA	NA	NA
SRR5469031	PRJNA383946	Equus caballus	Arabian horse	Y	Y	Y	NA	NA	NA
SRR5469032	PRJNA383946	Equus caballus	Arabian horse	Y	Y	Y	NA	NA	NA
SRR6599538	PRJNA416233	Equus caballus	Akhal-Teke	Y	NA	Y	NA	NA	NA
SRR6650584	PRJNA416233	Equus caballus	Andalusian horse	NA	NA	NA	NA	NA	NA
SRR6650587	PRJNA416233	Equus caballus	Criollo horse	Y	NA	Y	NA	NA	NA
SRR6650596	PRJNA416233	Equus caballus	Shetland pony	Y	NA	Y	Y	Y	Y
SRR6650599	PRJNA416233	Equus caballus	Thoroughbred	Y	NA	Y	Y	NA	NA
SRR6650590	PRJNA416233	Equus caballus	Debao pony	Y	NA	Y	Y	Y	NA
SRR6650595	PRJNA416233	Equus caballus	Friesian horse	NA	NA	NA	NA	NA	NA
ERR2179540	PRJEB14779	Equus caballus	Freiberger	Y	NA	Y	NA	NA	NA
ERR2179541	PRJEB14779	Equus caballus	Freiberger	Y	Y	Y	NA	NA	NA
ERR2179542	PRJEB14779	Equus caballus	German Riding Pony	Y	NA	Y	NA	NA	NA
ERR2179543	PRJEB14779	Equus caballus	Welsh Pony	Y	NA	Y	NA	NA	NA
ERR2179544	PRJEB14779	Equus caballus	Arabian horse	NA	NA	NA	NA	NA	NA
ERR2179545	PRJEB14779	Equus caballus	German Riding Pony	Y	Y	Y	NA	NA	NA
ERR2179546	PRJEB14779	Equus caballus	Morgan horse	Y	NA	Y	NA	NA	NA
ERR2179547	PRJEB14779	Equus caballus	Holsteiner	Y	Y	Y	Y	Y	NA
ERR2179548	PRJEB14779	Equus caballus	Oldenburger	Y	NA	Y	Y	Y	NA
ERR2179550	PRJEB14779	Equus caballus	Welsh Pony	Y	NA	Y	NA	NA	NA
ERR2179553	PRJEB14779	Equus caballus	Haflinger	Y	Y	Y	NA	NA	NA
ERR2179555	PRJEB14779	Equus caballus	Haflinger	Y	Y	Y	NA	NA	NA
ERR2179556	PRJEB14779	Equus caballus	Swiss Warmblood	Y	Y	Y	NA	NA	NA
SRR8074196	PRJNA497353	Equus caballus	Standardbred	Y	Y	Y	Y	NA	NA
SRR9912876	PRJNA553581	Equus caballus	Thoroughbred	Y	NA	Y	Y	NA	NA
SRR9912879	PRJNA553581	Equus caballus	Thoroughbred	Y	NA	Y	Y	NA	NA
ERR3317814	PRJEB14779	Equus caballus	German Riding Pony	Y	Y	Y	NA	NA	NA
ERR3628171	PRJEB14779	Equus caballus	Traber	Y	Y	Y	NA	NA	NA
ERR3628173	PRJEB14779	Equus caballus	Traber	Y	Y	Y	NA	NA	NA
SRR12072882	PRJNA641243	Equus caballus	Debao pony	Y	NA	Y	Y	NA	NA
SRR12072883	PRJNA641243	Equus caballus	Debao pony	Y	NA	Y	Y	NA	NA
SRR12072884	PRJNA641243	Equus caballus	Debao pony	Y	Y	Y	Y	Y	NA
SRR12072885	PRJNA641243	Equus caballus	Debao pony	Y	NA	Y	Y	NA	NA
SRR12072886	PRJNA641243	Equus caballus	Debao pony	Y	NA	Y	Y	Y	NA
SRR12072887	PRJNA641243	Equus caballus	Debao pony	Y	Y	Y	Y	NA	NA
SRR12072888	PRJNA641243	Equus caballus	Debao pony	Y	NA	Y	Y	NA	NA
SRR12072889	PRJNA641243	Equus caballus	Debao pony	Y	Y	Y	Y	Y	Y
SRR12072890	PRJNA641243	Equus caballus	Debao pony	Y	NA	Y	Y	Y	NA
SRR12072891	PRJNA641243	Equus caballus	Debao pony	Y	NA	Y	Y	NA	Y
SRR12072892	PRJNA641243	Equus caballus	Debao pony	Y	NA	Y	Y	NA	NA
SRR12072893	PRJNA641243	Equus caballus	Debao pony	Y	Y	Y	Y	Y	NA
SRR12072894	PRJNA641243	Equus caballus	Debao pony	Y	NA	Y	Y	NA	NA
SRR12072895	PRJNA641243	Equus caballus	Debao pony	Y	NA	Y	Y	Y	NA
SRR12072896	PRJNA641243	Equus caballus	Debao pony	Y	NA	Y	Y	Y	NA
SRR12072897	PRJNA641243	Equus caballus	Debao pony	Y	Y	Y	Y	Y	NA
SRR12719742	PRJNA664646	Equus caballus	Mongolian horse	Y	Y	Y	NA	NA	NA
SRR12719743	PRJNA664646	Equus caballus	Przewalski's horse	Y	NA	Y	NA	NA	NA
SRR12719744	PRJNA664646	Equus caballus	Mongolian horse	Y	Y	Y	NA	NA	NA
SRR12719745	PRJNA664646	Equus caballus	Przewalski's horse	Y	Y	Y	NA	NA	NA
SRR12719746	PRJNA664646	Equus caballus	Thoroughbred	Y	Y	Y	Y	NA	NA
SRR12719747	PRJNA664646	Equus caballus	Thoroughbred	Y	Y	Y	Y	NA	NA
SRR12719748	PRJNA664646	Equus caballus	Thoroughbred	Y	Y	Y	Y	NA	NA
SRR12719749	PRJNA664646	Equus caballus	Thoroughbred	Y	Y	Y	Y	NA	NA
SRR12719750	PRJNA664646	Equus caballus	Thoroughbred	Y	Y	Y	Y	NA	NA
SRR12719751	PRJNA664646	Equus caballus	Thoroughbred	Y	Y	Y	Y	NA	NA
SRR12719752	PRJNA664646	Equus caballus	Thoroughbred	Y	Y	Y	Y	NA	NA
SRR12719753	PRJNA664646	Equus caballus	Thoroughbred	Y	Y	Y	Y	NA	NA
SRR12719754	PRJNA664646	Equus caballus	Thoroughbred	Y	Y	Y	Y	NA	NA
SRR12719755	PRJNA664646	Equus caballus	Mongolian horse	Y	Y	Y	NA	NA	NA
SRR12719757	PRJNA664646	Equus caballus	Przewalski's horse	NA	NA	NA	NA	NA	NA
SRR12719758	PRJNA664646	Equus caballus	Przewalski's horse	NA	NA	NA	NA	NA	NA
SRR12719759	PRJNA664646	Equus caballus	Jeju horse	Y	NA	Y	Y	NA	NA
SRR12719760	PRJNA664646	Equus caballus	Jeju horse	Y	NA	Y	Y	NA	Y
SRR12719762	PRJNA664646	Equus caballus	Jeju horse	Y	NA	Y	Y	NA	NA
SRR12719763	PRJNA664646	Equus caballus	Jeju horse	Y	NA	Y	Y	NA	NA
SRR12719764	PRJNA664646	Equus caballus	Jeju horse	Y	NA	Y	Y	NA	Y
SRR12719765	PRJNA664646	Equus caballus	Jeju horse	Y	NA	Y	Y	NA	Y
SRR12719766	PRJNA664646	Equus caballus	Mongolian horse	Y	Y	Y	NA	NA	NA
SRR12719767	PRJNA664646	Equus caballus	Jeju horse	Y	NA	Y	Y	NA	NA
SRR12719768	PRJNA664646	Equus caballus	Jeju horse	Y	NA	Y	Y	NA	NA
SRR12719769	PRJNA664646	Equus caballus	Jeju horse	Y	NA	Y	Y	NA	NA
SRR12719770	PRJNA664646	Equus caballus	Jeju horse	Y	NA	Y	Y	NA	Y
SRR12719772	PRJNA664646	Equus caballus	Mongolian horse	Y	Y	Y	NA	NA	NA
SRR12719773	PRJNA664646	Equus caballus	Mongolian horse	Y	Y	Y	NA	NA	NA
SRR12719774	PRJNA664646	Equus caballus	Mongolian horse	Y	Y	Y	NA	NA	NA
SRR12719775	PRJNA664646	Equus caballus	Mongolian horse	Y	Y	Y	NA	NA	NA
SRR12719776	PRJNA664646	Equus caballus	Mongolian horse	Y	Y	Y	NA	NA	NA
SRR12719777	PRJNA664646	Equus caballus	Mongolian horse	Y	Y	Y	NA	NA	NA
SRR12719779	PRJNA664646	Equus caballus	Mongolian horse	Y	NA	Y	NA	NA	NA
SRR12719780	PRJNA664646	Equus caballus	Mongolian horse	Y	Y	Y	NA	NA	NA
SRR12719781	PRJNA664646	Equus caballus	Mongolian horse	Y	Y	Y	NA	NA	NA
SRR12719782	PRJNA664646	Equus caballus	Mongolian horse	Y	Y	Y	NA	NA	NA
ERR3628174	PRJEB14779	Equus caballus	Freiberger	Y	NA	Y	NA	NA	NA
ERR3382886	PRJEB30871	Equus caballus	Haflinger	Y	Y	Y	NA	NA	NA
ERR3382887	PRJEB30871	Equus caballus	Haflinger	Y	NA	Y	NA	NA	NA
ERR3382888	PRJEB30871	Equus caballus	Haflinger	Y	NA	Y	NA	NA	NA
ERR3382889	PRJEB30871	Equus caballus	Haflinger	Y	NA	Y	NA	NA	NA
ERR3382890	PRJEB30871	Equus caballus	Haflinger	Y	NA	Y	NA	NA	NA
ERR3382891	PRJEB30871	Equus caballus	Haflinger	Y	Y	Y	NA	NA	NA
SRR2142163	PRJNA291776	Equus caballus	Hanoverian horse	Y	Y	Y	Y	Y	NA
SRR2142269	PRJNA291776	Equus caballus	Hanoverian horse	Y	Y	Y	Y	Y	NA
SRR2142311	PRJNA291776	Equus caballus	Saxon-Thuringian heavy warmblood	Y	Y	Y	NA	NA	NA
SRR2142313	PRJNA291776	Equus caballus	Sorraia	Y	NA	Y	NA	NA	NA
SRR4054238	PRJNA339981	Equus caballus	Standardbred	Y	NA	Y	Y	NA	NA
SRR4054239	PRJNA339981	Equus caballus	Standardbred	Y	NA	Y	Y	NA	NA
SRR4054240	PRJNA339981	Equus caballus	Thoroughbred	Y	Y	Y	Y	NA	NA
SRR4054241	PRJNA339981	Equus caballus	Thoroughbred	Y	NA	Y	Y	NA	NA
SRR4054242	PRJNA339981	Equus caballus	Arabian horse	Y	NA	Y	NA	NA	NA
SRR4054277	PRJNA339981	Equus caballus	Arabian horse	Y	Y	Y	NA	NA	NA
SRR4054279	PRJNA339981	Equus caballus	Arabian horse	Y	NA	Y	NA	NA	NA
ERR1527949	PRJEB14779	Equus caballus	Akhal-Teke	Y	Y	Y	NA	NA	NA
ERR1527951	PRJEB14779	Equus caballus	Arabian horse	Y	NA	Y	NA	NA	NA
ERR1527955	PRJEB14779	Equus caballus	Freiberger	Y	Y	Y	NA	NA	NA
ERR1527956	PRJEB14779	Equus caballus	Freiberger	Y	Y	Y	NA	NA	NA
ERR1527958	PRJEB14779	Equus caballus	Freiberger	Y	NA	Y	NA	NA	NA
ERR1527961	PRJEB14779	Equus caballus	Freiberger	Y	NA	Y	NA	NA	NA
ERR1527966	PRJEB14779	Equus caballus	Haflinger	Y	NA	Y	NA	NA	NA
ERR1527967	PRJEB14779	Equus caballus	Dutch Warmblood	Y	Y	Y	Y	Y	NA
ERR1527969	PRJEB14779	Equus caballus	American Quarter Horse	Y	Y	Y	NA	NA	NA
ERR1527971	PRJEB14779	Equus caballus	Freiberger	Y	Y	Y	NA	NA	NA
ERR1545178	PRJEB14779	Equus caballus	Württemberger	Y	Y	Y	Y	Y	NA
ERR1545180	PRJEB14779	Equus caballus	Hanoverian horse	Y	Y	Y	Y	Y	NA
ERR1545181	PRJEB14779	Equus caballus	Holsteiner	Y	Y	Y	Y	Y	NA
ERR1545182	PRJEB14779	Equus caballus	Holsteiner	NA	NA	NA	NA	NA	NA
ERR1545183	PRJEB14779	Equus caballus	Oldenburger	Y	Y	Y	Y	Y	NA
ERR1545185	PRJEB14779	Equus caballus	Trakehner	Y	Y	Y	Y	Y	NA
ERR1545186	PRJEB14779	Equus caballus	Westphalian horse	Y	Y	Y	Y	Y	NA
ERR1545190	PRJEB14779	Equus caballus	Holsteiner	Y	Y	Y	Y	Y	NA
ERR953404	PRJEB9799	Equus caballus	Miniature horse	Y	NA	Y	Y	Y	Y
ERR953411	PRJEB9799	Equus caballus	Percheron	Y	NA	Y	Y	Y	NA
ERR953412	PRJEB9799	Equus caballus	Arabian horse	Y	Y	Y	NA	NA	NA
ERR953413	PRJEB9799	Equus caballus	Tennessee Walking Horse	Y	Y	Y	NA	NA	NA
ERR982786	PRJEB9799	Equus caballus	Chakouyi horse	Y	Y	Y	Y	NA	Y
ERR982794	PRJEB9799	Equus caballus	Mangalarga Marchador	Y	Y	Y	NA	NA	NA
ERR1527947	PRJEB14779	Equus caballus	Akhal-Teke	Y	Y	Y	NA	NA	NA
ERR1527952	PRJEB14779	Equus caballus	Freiberger	Y	NA	Y	NA	NA	NA
ERR1527953	PRJEB14779	Equus caballus	Freiberger	Y	Y	Y	NA	NA	NA
ERR1527954	PRJEB14779	Equus caballus	Freiberger	Y	Y	Y	NA	NA	NA
ERR1527957	PRJEB14779	Equus caballus	Freiberger	Y	NA	Y	NA	NA	NA
ERR1527959	PRJEB14779	Equus caballus	Freiberger	Y	Y	Y	NA	NA	NA
ERR1527962	PRJEB14779	Equus caballus	Freiberger	Y	NA	Y	NA	NA	NA
ERR1527963	PRJEB14779	Equus caballus	Freiberger	Y	NA	Y	NA	NA	NA
ERR1527965	PRJEB14779	Equus caballus	Freiberger	Y	NA	Y	NA	NA	NA
ERR1527968	PRJEB14779	Equus caballus	American Quarter Horse	Y	NA	Y	NA	NA	NA
ERR1527972	PRJEB14779	Equus caballus	Swiss Warmblood	Y	NA	Y	NA	NA	NA
SRR5755256	PRJNA391840	Equus caballus	Italian Trotter	Y	NA	Y	NA	NA	NA
SRR1769892	PRJNA273402	Equus caballus	Connemara pony	Y	Y	Y	NA	NA	NA
SRR1769893	PRJNA273402	Equus caballus	Connemara pony	Y	Y	Y	NA	NA	NA
SRR1769922	PRJNA273402	Equus caballus	Connemara pony	Y	NA	Y	NA	NA	NA
SRR5131680	PRJNA357976	Equus caballus	Lipizzan	Y	Y	Y	NA	NA	NA
SRR5131681	PRJNA357976	Equus caballus	Lipizzan	Y	NA	Y	NA	NA	NA
SRR5131682	PRJNA357976	Equus caballus	Lipizzan	Y	Y	Y	NA	NA	NA
SRR5131683	PRJNA357976	Equus caballus	Lipizzan	Y	Y	Y	NA	NA	NA
SRR6474869	PRJNA416233	Equus caballus	Friesian horse	Y	NA	Y	NA	NA	NA
SRR6474870	PRJNA416233	Equus caballus	Friesian horse	Y	NA	Y	NA	NA	NA
SRR6474871	PRJNA416233	Equus caballus	Friesian horse	Y	NA	Y	NA	NA	NA
SRR6474872	PRJNA416233	Equus caballus	Debao pony	Y	NA	Y	Y	Y	NA
SRR6474873	PRJNA416233	Equus caballus	Debao pony	Y	NA	Y	Y	NA	Y
SRR6474874	PRJNA416233	Equus caballus	Debao pony	Y	NA	Y	Y	Y	NA
SRR6474875	PRJNA416233	Equus caballus	Debao pony	Y	NA	Y	Y	Y	NA
SRR6474876	PRJNA416233	Equus caballus	Criollo horse	Y	NA	Y	NA	NA	NA
SRR6474877	PRJNA416233	Equus caballus	Friesian horse	Y	NA	Y	NA	NA	NA
SRR6474878	PRJNA416233	Equus caballus	Mongolian horse	NA	NA	NA	NA	NA	NA
SRR6474887	PRJNA416233	Equus caballus	Mongolian horse	Y	Y	Y	NA	NA	NA
SRR6474889	PRJNA416233	Equus caballus	Akhal-Teke	Y	Y	Y	NA	NA	NA
SRR6474890	PRJNA416233	Equus caballus	Akhal-Teke	Y	Y	Y	NA	NA	NA
SRR6474891	PRJNA416233	Equus caballus	Akhal-Teke	Y	Y	Y	NA	NA	NA
SRR6474892	PRJNA416233	Equus caballus	Akhal-Teke	Y	Y	Y	NA	NA	NA
SRR6474893	PRJNA416233	Equus caballus	Andalusian horse	Y	Y	Y	NA	NA	NA
SRR6474894	PRJNA416233	Equus caballus	Andalusian horse	Y	Y	Y	NA	NA	NA
SRR6474895	PRJNA416233	Equus caballus	Arabian horse	Y	Y	Y	NA	NA	NA
SRR6474896	PRJNA416233	Equus caballus	Andalusian horse	Y	Y	Y	NA	NA	NA
SRR6474897	PRJNA416233	Equus caballus	Arabian horse	Y	Y	Y	NA	NA	NA
SRR6474899	PRJNA416233	Equus caballus	Mongolian horse	NA	NA	NA	NA	NA	NA
SRR6474900	PRJNA416233	Equus caballus	American Quarter Horse	Y	NA	Y	NA	NA	NA
SRR6474901	PRJNA416233	Equus caballus	American Quarter Horse	Y	NA	Y	NA	NA	NA
SRR6474902	PRJNA416233	Equus caballus	Thoroughbred	Y	NA	Y	Y	NA	NA
SRR6474903	PRJNA416233	Equus caballus	Thoroughbred	Y	Y	Y	Y	NA	NA
SRR6474904	PRJNA416233	Equus caballus	Thoroughbred	Y	NA	Y	Y	NA	NA
SRR6474905	PRJNA416233	Equus caballus	Thoroughbred	Y	NA	Y	Y	NA	NA
SRR6503978	PRJNA416233	Equus caballus	American Quarter Horse	NA	NA	NA	NA	NA	NA
SRR6508244	PRJNA416233	Equus caballus	Mongolian horse	NA	NA	NA	NA	NA	NA
SRR6175104	PRJNA414341	Equus caballus	American Quarter Horse	Y	NA	Y	NA	NA	NA
SRR6175105	PRJNA414341	Equus caballus	American Quarter Horse	Y	NA	Y	NA	NA	NA
SRR6175107	PRJNA414341	Equus caballus	American Quarter Horse	Y	NA	Y	NA	NA	NA
SRR6175108	PRJNA414341	Equus caballus	American Quarter Horse	Y	NA	Y	NA	NA	NA
SRR6175110	PRJNA414341	Equus caballus	American Quarter Horse	Y	NA	Y	NA	NA	NA
SRR6175111	PRJNA414341	Equus caballus	American Quarter Horse	Y	Y	Y	NA	NA	NA
SRR8698431	PRJNA526073	Equus caballus	American Quarter Horse	Y	NA	Y	NA	NA	NA
SRR8698432	PRJNA526073	Equus caballus	American Quarter Horse	Y	NA	Y	NA	NA	NA
SRR8698433	PRJNA526073	Equus caballus	American Quarter Horse	Y	NA	Y	NA	NA	NA
SRR8698434	PRJNA526073	Equus caballus	Shire horse	Y	Y	Y	Y	Y	NA
SRR8698435	PRJNA526073	Equus caballus	American Quarter Horse	Y	NA	Y	NA	NA	NA
SRR8698436	PRJNA526073	Equus caballus	American Quarter Horse	Y	NA	Y	NA	NA	NA
SRR8698437	PRJNA526073	Equus caballus	American Quarter Horse	Y	Y	Y	NA	NA	NA
SRR8698438	PRJNA526073	Equus caballus	American Quarter Horse	Y	NA	Y	NA	NA	NA
SRR8698439	PRJNA526073	Equus caballus	American Quarter Horse	Y	NA	Y	NA	NA	NA
SRR8698440	PRJNA526073	Equus caballus	American Quarter Horse	Y	Y	Y	NA	NA	NA
SRR8698441	PRJNA526073	Equus caballus	American Quarter Horse	Y	Y	Y	NA	NA	NA
SRR8698442	PRJNA526073	Equus caballus	American Quarter Horse	Y	NA	Y	NA	NA	NA
SRR8698554	PRJNA526073	Equus caballus	Lusitano	Y	NA	Y	NA	NA	NA
SRR10847558	PRJNA599440	Equus caballus	Warmblood	NA	NA	NA	NA	NA	NA
SRR10911055	PRJNA601992	Equus caballus	Thoroughbred	Y	NA	Y	Y	NA	NA
SRR10911056	PRJNA601992	Equus caballus	Thoroughbred	Y	Y	Y	Y	NA	NA
SRR10911058	PRJNA601992	Equus caballus	Thoroughbred	Y	NA	Y	Y	NA	NA
SRR10911059	PRJNA601992	Equus caballus	Thoroughbred	Y	NA	Y	Y	NA	NA
SRR10911060	PRJNA601992	Equus caballus	Thoroughbred	Y	Y	Y	Y	NA	NA
SRR8442554	PRJNA515160	Equus caballus	Tibetan pony	Y	NA	Y	Y	NA	NA
SRR8442557	PRJNA515160	Equus caballus	Tibetan pony	Y	Y	Y	Y	NA	Y
SRR8442559	PRJNA515160	Equus caballus	Tibetan pony	Y	Y	Y	Y	NA	NA
SRR8442561	PRJNA515160	Equus caballus	Mongolian horse	Y	Y	Y	NA	NA	NA
SRR8442562	PRJNA515160	Equus caballus	Tibetan pony	Y	Y	Y	Y	NA	NA
SRR8442563	PRJNA515160	Equus caballus	Tibetan pony	Y	Y	Y	Y	NA	NA
SRR8442565	PRJNA515160	Equus caballus	Tibetan pony	Y	NA	Y	Y	NA	NA
SRR8442568	PRJNA515160	Equus caballus	Tibetan pony	Y	NA	Y	Y	NA	NA
SRR8442576	PRJNA515160	Equus caballus	Erlunchun horse	Y	NA	Y	Y	NA	Y
SRR8442579	PRJNA515160	Equus caballus	Tibetan pony	Y	NA	Y	Y	NA	NA
SRR8442580	PRJNA515160	Equus caballus	Tibetan pony	Y	Y	Y	Y	NA	NA
SRR8442583	PRJNA515160	Equus caballus	Tibetan pony	Y	Y	Y	Y	NA	NA
SRR8442584	PRJNA515160	Equus caballus	Tibetan pony	Y	Y	Y	Y	NA	Y
SRR8442587	PRJNA515160	Equus caballus	Tibetan pony	Y	Y	Y	Y	NA	NA
SRR8442589	PRJNA515160	Equus caballus	Przewalski's horse	Y	NA	Y	NA	NA	NA
SRR8442590	PRJNA515160	Equus caballus	Thoroughbred	Y	NA	Y	Y	NA	NA
SRR8442592	PRJNA515160	Equus caballus	Tibetan pony	Y	NA	Y	Y	NA	NA
SRR8442594	PRJNA515160	Equus caballus	Erlunchun horse	Y	NA	Y	Y	NA	Y
SRR8442596	PRJNA515160	Equus caballus	Tibetan pony	Y	Y	Y	Y	NA	NA
SRR8442598	PRJNA515160	Equus caballus	Tibetan pony	Y	NA	Y	Y	NA	NA
SRR8442599	PRJNA515160	Equus caballus	Tibetan pony	Y	NA	Y	Y	NA	NA
SRR8442601	PRJNA515160	Equus caballus	Mongolian horse	Y	NA	Y	NA	NA	NA
SRR8442603	PRJNA515160	Equus caballus	Thoroughbred	Y	NA	Y	Y	NA	NA
SRR8442553	PRJNA515160	Equus caballus	Tibetan pony	Y	Y	Y	Y	NA	NA
SRR8442555	PRJNA515160	Equus caballus	Tibetan pony	Y	Y	Y	Y	NA	NA
SRR8442556	PRJNA515160	Equus caballus	Erlunchun horse	Y	NA	Y	Y	NA	Y
SRR8442558	PRJNA515160	Equus caballus	Tibetan pony	Y	Y	Y	Y	NA	Y
SRR8442560	PRJNA515160	Equus caballus	Mongolian horse	Y	NA	Y	NA	NA	NA
SRR8442566	PRJNA515160	Equus caballus	Tibetan pony	Y	Y	Y	Y	NA	NA
SRR8442567	PRJNA515160	Equus caballus	Tibetan pony	Y	Y	Y	Y	NA	NA
SRR8442569	PRJNA515160	Equus caballus	Tibetan pony	Y	NA	Y	Y	NA	Y
SRR8442570	PRJNA515160	Equus caballus	Mongolian horse	Y	NA	Y	NA	NA	NA
SRR8442571	PRJNA515160	Equus caballus	Tibetan pony	Y	NA	Y	Y	NA	NA
SRR8442572	PRJNA515160	Equus caballus	Tibetan pony	Y	Y	Y	Y	NA	NA
SRR8442573	PRJNA515160	Equus caballus	Przewalski's horse	Y	Y	Y	NA	NA	NA
SRR8442575	PRJNA515160	Equus caballus	Przewalski's horse	Y	NA	Y	NA	NA	NA
SRR8442578	PRJNA515160	Equus caballus	Tibetan pony	Y	Y	Y	Y	NA	Y
SRR8442581	PRJNA515160	Equus caballus	Erlunchun horse	Y	Y	Y	Y	NA	Y
SRR8442585	PRJNA515160	Equus caballus	Mongolian horse	Y	NA	Y	NA	NA	NA
SRR8442586	PRJNA515160	Equus caballus	Tibetan pony	Y	Y	Y	Y	NA	NA
SRR8442588	PRJNA515160	Equus caballus	Przewalski's horse	Y	NA	Y	NA	NA	NA
SRR8442591	PRJNA515160	Equus caballus	Erlunchun horse	Y	NA	Y	Y	NA	Y
SRR8442593	PRJNA515160	Equus caballus	Erlunchun horse	Y	NA	Y	Y	NA	Y
SRR8442595	PRJNA515160	Equus caballus	Tibetan pony	Y	Y	Y	Y	NA	NA
SRR8442597	PRJNA515160	Equus caballus	Tibetan pony	Y	NA	Y	Y	NA	NA
SRR8442600	PRJNA515160	Equus caballus	Mongolian horse	Y	NA	Y	NA	NA	NA
SRR8442602	PRJNA515160	Equus caballus	Tibetan pony	Y	Y	Y	Y	NA	NA
SRR8442604	PRJNA515160	Equus caballus	Mongolian horse	Y	Y	Y	NA	NA	NA
ERR2731056	PRJEB14779	Equus caballus	Shetland pony	Y	NA	Y	Y	Y	Y
ERR2731057	PRJEB14779	Equus caballus	Icelandic horse	Y	Y	Y	NA	NA	NA
ERR2731058	PRJEB14779	Equus caballus	Holsteiner	Y	NA	Y	Y	Y	NA
SRR13311545	PRJNA688000	Equus caballus	American Quarter Horse	Y	NA	Y	NA	NA	NA
SRR13311578	PRJNA688000	Equus caballus	American Quarter Horse	Y	NA	Y	NA	NA	NA
SRR13311506	PRJNA688000	Equus caballus	American Quarter Horse	NA	NA	NA	NA	NA	NA
SRR13311544	PRJNA688000	Equus caballus	American Quarter Horse	Y	NA	Y	NA	NA	NA
SRR13311579	PRJNA688000	Equus caballus	American Quarter Horse	Y	NA	Y	NA	NA	NA
ERR1397965	PRJEB13863	Equus caballus	Friesian dwarf	NA	NA	NA	NA	NA	NA
ERR868003	PRJEB9267	Equus caballus	Shetland pony	Y	NA	Y	Y	Y	NA
ERR979797	PRJEB10098	Equus caballus	American Quarter Horse	Y	NA	Y	NA	NA	NA
ERR979801	PRJEB10098	Equus caballus	Standardbred	Y	NA	Y	Y	NA	NA
ERR1021818	PRJEB10854	Equus caballus	Yakutian horse	Y	NA	Y	NA	NA	NA
ERR1021820	PRJEB10854	Equus caballus	Yakutian horse	Y	NA	Y	NA	NA	NA
ERR1021822	PRJEB10854	Equus caballus	Yakutian horse	Y	NA	Y	NA	NA	NA
SRR1046151	PRJNA230019	Equus caballus	Hanoverian horse	Y	Y	Y	Y	Y	NA
SRR6175109	PRJNA414341	Equus caballus	American Quarter Horse	Y	NA	Y	NA	NA	NA
SRR8442564	PRJNA515160	Equus caballus	Tibetan pony	Y	Y	Y	Y	NA	NA
SRR8442577	PRJNA515160	Equus caballus	Tibetan pony	Y	Y	Y	Y	NA	NA
ERR2731061	PRJEB14779	Equus caballus	Holsteiner	Y	NA	Y	Y	Y	NA
ERR1527964	PRJEB14779	Equus caballus	Freiberger	Y	Y	Y	NA	NA	NA
ERR1021821	PRJEB10854	Equus caballus	Yakutian horse	Y	NA	Y	NA	NA	NA
SRR6175106	PRJNA414341	Equus caballus	American Quarter Horse	Y	NA	Y	NA	NA	NA
SRR12719756	PRJNA664646	Equus caballus	Thoroughbred	Y	Y	Y	Y	NA	NA
SRR12072881	PRJNA641243	Equus caballus	Debao pony	Y	NA	Y	Y	Y	NA
ERR979787	PRJEB10098	Equus caballus	Freiberger	Y	NA	Y	NA	NA	NA
ERR1527950	PRJEB14779	Equus caballus	Akhal-Teke	Y	Y	Y	NA	NA	NA
ERR1527970	PRJEB14779	Equus caballus	American Quarter Horse	Y	Y	Y	NA	NA	NA
ERR1545179	PRJEB14779	Equus caballus	Bavarian Warmblood	Y	Y	Y	Y	Y	NA
ERR1545187	PRJEB14779	Equus caballus	Westphalian horse	Y	Y	Y	Y	Y	NA
ERR2179552	PRJEB14779	Equus caballus	Noriker	Y	Y	Y	NA	NA	NA
ERR2179554	PRJEB14779	Equus caballus	Haflinger	Y	NA	Y	NA	NA	NA
ERR1527948	PRJEB14779	Equus caballus	Akhal-Teke	Y	NA	Y	NA	NA	NA
ERR2203766	PRJEB14779	Equus caballus	Trakehner	Y	NA	Y	Y	Y	NA
ERR1545184	PRJEB14779	Equus caballus	Oldenburger	Y	Y	Y	Y	Y	NA
ERR2731055	PRJEB14779	Equus caballus	American Paint Horse	Y	NA	Y	NA	NA	NA
SRR13311507	PRJNA688000	Equus caballus	American Quarter Horse	NA	NA	NA	NA	NA	NA
SRR12719771	PRJNA664646	Equus caballus	Jeju horse	Y	Y	Y	Y	NA	NA
ERR978604	PRJEB10098	Equus caballus	Freiberger	Y	Y	Y	NA	NA	NA
ERR979790	PRJEB10098	Equus caballus	Freiberger	Y	NA	Y	NA	NA	NA
ERR1397964	PRJEB13863	Equus caballus	Friesian dwarf	NA	NA	NA	NA	NA	NA
SRR10911057	PRJNA601992	Equus caballus	Thoroughbred	Y	NA	Y	Y	NA	NA
SRR8698430	PRJNA526073	Equus caballus	American Quarter Horse	Y	NA	Y	NA	NA	NA
SRR12719761	PRJNA664646	Equus caballus	Jeju horse	Y	NA	Y	Y	NA	Y
SRR12719778	PRJNA664646	Equus caballus	Mongolian horse	Y	Y	Y	NA	NA	NA
BS01	This study	Equus caballus	Baise horse	Y	NA	Y	Y	NA	Y
BS02	This study	Equus caballus	Baise horse	Y	NA	Y	Y	NA	Y
BS03	This study	Equus caballus	Baise horse	Y	NA	Y	Y	NA	NA
BS04	This study	Equus caballus	Baise horse	Y	NA	Y	Y	NA	NA
BS05	This study	Equus caballus	Baise horse	Y	NA	Y	Y	NA	Y
BS06	This study	Equus caballus	Baise horse	Y	Y	Y	Y	NA	Y
BS07	This study	Equus caballus	Baise horse	Y	NA	Y	Y	NA	NA
BS08	This study	Equus caballus	Baise horse	Y	NA	Y	Y	NA	NA
BS09	This study	Equus caballus	Baise horse	Y	NA	Y	Y	NA	Y
BS10	This study	Equus caballus	Baise horse	Y	NA	Y	Y	NA	NA
DB01	This study	Equus caballus	Debao pony	Y	NA	Y	Y	Y	NA
DB02	This study	Equus caballus	Debao pony	Y	Y	Y	Y	NA	NA
DB03	This study	Equus caballus	Debao pony	Y	NA	Y	Y	Y	Y
DB04	This study	Equus caballus	Debao pony	Y	Y	Y	Y	Y	Y
DB05	This study	Equus caballus	Debao pony	Y	NA	Y	Y	NA	NA
DB06	This study	Equus caballus	Debao pony	Y	Y	Y	Y	Y	NA
DB07	This study	Equus caballus	Debao pony	Y	NA	Y	Y	Y	NA
DB08	This study	Equus caballus	Debao pony	Y	Y	Y	Y	NA	NA
DB09	This study	Equus caballus	Debao pony	Y	NA	Y	Y	Y	NA
DB10	This study	Equus caballus	Debao pony	Y	NA	Y	Y	Y	NA
WB01	This study	Equus caballus	Warmblood	Y	Y	Y	Y	Y	NA
WB02	This study	Equus caballus	Warmblood	Y	NA	Y	Y	Y	NA
WB03	This study	Equus caballus	Warmblood	Y	NA	Y	Y	Y	NA
WB04	This study	Equus caballus	Warmblood	NA	NA	NA	NA	NA	NA
WB05	This study	Equus caballus	Warmblood	NA	NA	NA	NA	NA	NA
WB06	This study	Equus caballus	Warmblood	Y	Y	Y	Y	Y	NA
ERR10102930	PRJEB52849	Equus asinus	NA	NA	NA	Y	NA	NA	NA
ERR10102932	PRJEB52849	Equus asinus	NA	NA	NA	Y	NA	NA	NA
ERR10102934	PRJEB52849	Equus asinus	NA	NA	NA	Y	NA	NA	NA
ERR10102936	PRJEB52849	Equus asinus	NA	NA	NA	Y	NA	NA	NA
ERR10102938	PRJEB52849	Equus asinus	NA	NA	NA	Y	NA	NA	NA
Somali0226A	PRJEB7446	Equus africanus somaliensis	NA	NA	NA	Y	NA	NA	NA
