## Supplementary material for "Genomic insights into post-domestication expansion and selection of body size in ponies": Table S6

### Sheet: Sheet1
Run	Number of sequences	Number of bases (bp)	Average sequence length (bp)	Sequencing depth	Alignment percentage (%)
BS01	180643250	27036327450	149.7	10.8145	99.94
BS02	172455410	25805248216	149.6	10.3221	99.93
BS03	179578456	26879437920	149.7	10.7518	99.94
BS04	213752930	31987464124	149.6	12.795	99.94
BS05	172264042	25778136512	149.6	10.3113	99.92
BS06	179096582	26802573276	149.7	10.721	99.94
BS07	178730404	26744690486	149.6	10.6979	99.94
BS08	178030710	26637805940	149.6	10.6551	99.93
BS09	185967828	27830536868	149.7	11.1322	99.93
BS10	170798332	25560504490	149.7	10.2242	99.94
DB01	183125428	27407461344	149.7	10.963	99.93
DB02	186377810	27891923450	149.7	11.1568	99.94
DB03	181638308	27185743512	149.7	10.8743	99.94
DB04	177754976	26602566854	149.7	10.641	99.97
DB05	183032800	27393885818	149.7	10.9576	99.94
DB06	175456020	26262025676	149.7	10.5048	99.94
DB07	169420658	25351701650	149.6	10.1407	99.94
DB08	177286294	26524910610	149.6	10.61	99.94
DB09	173516106	25965321682	149.6	10.3861	99.94
DB10	171389228	25648714332	149.7	10.2595	99.93
ERR1021816	58926884	5681738965	96.4	2.2727	99.94
ERR1021817	162601634	15685771779	96.5	6.27431	99.93
ERR1021818	76258738	7358380016	96.5	2.94335	99.94
ERR1021819	65299696	6301650300	96.5	2.52066	99.92
ERR1021820	64304406	6196791589	96.35	2.47872	99.93
ERR1021821	66891752	6439407603	96.25	2.57576	99.93
ERR1021822	163598922	15761348930	96.35	6.30454	99.92
ERR1021823	73311112	7071877880	96.5	2.82875	99.92
ERR1021824	88953214	8581267421	96.45	3.43251	99.93
ERR1397960	91819204	13421001475	146.2	5.3684	99.96
ERR1397961	178954472	26622753582	148.8	10.6491	99.92
ERR1397962	185754984	27504414889	148.05	11.0018	99.93
ERR1397963	181195372	26866170112	148.25	10.7465	99.93
ERR1397964	172560928	25328502160	146.8	10.1314	99.96
ERR1397965	165777164	24152739983	145.7	9.6611	99.95
ERR1512897	319252542	47931957878	150.15	19.1728	99.39
ERR1527947	635892102	79735752986	125.4	31.8943	99.57
ERR1527948	332408002	49519621831	149	19.8078	99.81
ERR1527949	291847224	43487445263	149	17.395	99.82
ERR1527950	325331086	48504480265	149.1	19.4018	99.84
ERR1527951	457596096	68218578047	149.1	27.2874	99.69
ERR1527952	535478112	54031233162	100.9	21.6125	99.7
ERR1527953	230722098	21895491804	94.9	8.7582	99.64
ERR1527954	217073824	21897988840	100.9	8.7592	99.82
ERR1527955	347683698	35076835412	100.9	14.0307	99.8
ERR1527956	344920842	34792167826	100.9	13.9169	99.69
ERR1527957	161596556	16298021730	100.9	6.51921	99.65
ERR1527958	434609634	43846433372	100.9	17.5386	99.76
ERR1527959	344670208	34771078766	100.9	13.9084	99.57
ERR1527961	289972302	29258417070	100.9	11.7034	99.75
ERR1527962	373554650	37696288120	100.9	15.0785	99.82
ERR1527963	350779828	35397333088	100.9	14.1589	99.83
ERR1527964	327591586	33055808274	100.9	13.2223	99.58
ERR1527965	363422760	36670210180	100.9	14.6681	99.75
ERR1527966	224076920	22606514052	100.9	9.04261	99.67
ERR1527967	264038646	26641294650	100.9	10.6565	99.83
ERR1527968	393119124	59119906204	150.4	23.648	99.64
ERR1527969	361224164	54176987136	149.95	21.6708	99.73
ERR1527970	238870270	35827309976	150	14.3309	99.65
ERR1527971	406708424	41030507176	100.9	16.4122	99.51
ERR1527972	266338672	26875551808	100.9	10.7502	99.81
ERR1545178	386142728	38949125254	100.9	15.5797	99.79
ERR1545179	397088714	40059786912	100.9	16.0239	99.83
ERR1545180	298468314	30106091550	100.9	12.0424	99.74
ERR1545181	461270174	46541935498	100.9	18.6168	99.81
ERR1545182	287430492	28996915918	100.9	11.5988	99.83
ERR1545183	443899030	44779177920	100.9	17.9117	99.8
ERR1545184	371555038	37483316240	100.9	14.9933	99.81
ERR1545185	269965096	27227661638	100.9	10.8911	98.63
ERR1545186	481184164	48547120712	100.9	19.4188	99.75
ERR1545187	367128108	37039679010	100.9	14.8159	99.76
ERR1545190	343377072	34625089868	100.8	13.85	99.57
ERR1735862	455577928	68480339794	150.3	27.3921	70.98
ERR2179540	227286448	22934716644	100.9	9.17389	99.63
ERR2179541	357751160	36099834546	100.9	14.4399	99.69
ERR2179542	439125598	65899286690	150.05	26.3597	99.68
ERR2179543	261638058	39240116272	150	15.696	98.86
ERR2179544	295295348	44263243028	149.9	17.7053	93.72
ERR2179545	191737526	28678392992	149.55	11.4714	95.55
ERR2179546	213797860	32056372565	149.95	12.8225	97.77
ERR2179547	271714350	40841855537	150.3	16.3367	99.2
ERR2179548	249291446	37395446816	150	14.9582	98.89
ERR2179550	240665748	36084646881	149.95	14.4339	98.58
ERR2179552	146945582	22028704919	149.9	8.81148	99.89
ERR2179553	378463990	56819690568	150.15	22.7279	99.8
ERR2179554	442625848	66435206348	150.1	26.5741	99.58
ERR2179555	357531806	53663433337	150.1	21.4654	99.61
ERR2179556	397413046	59630166235	150.05	23.8521	99.5
ERR2203766	412700462	61926194822	150.05	24.7705	99.52
ERR2731055	134932876	20194900468	149.65	8.07796	93.61
ERR2731056	95726522	14319131795	149.55	5.72765	99.87
ERR2731057	414063626	61937838711	149.6	24.7751	99.85
ERR2731058	422592850	63239890892	149.65	25.296	99.89
ERR2731061	157874104	23632583188	149.7	9.45303	96.34
ERR3317814	392605170	58710709258	149.55	23.4843	99.94
ERR3382886	383205490	56219482617	146.7	22.4878	99.95
ERR3382887	297360988	43628171231	146.75	17.4513	99.94
ERR3382888	196441418	28728051228	146.25	11.4912	99.94
ERR3382889	240111146	35186024281	146.55	14.0744	99.94
ERR3382890	336925726	49517349329	146.95	19.8069	99.94
ERR3382891	404983632	59420805902	146.75	23.7683	99.94
ERR3628171	537193384	80384141005	149.65	32.1537	99.95
ERR3628173	457308244	68521458162	149.85	27.4086	99.95
ERR3628174	277755102	41582278600	149.7	16.6329	99.91
ERR466186	163965534	16488366776	100.6	6.59535	99.69
ERR793393	257670998	25964482303	100.8	10.3858	99.35
ERR863167	257670994	25964487382	100.8	10.3858	99.35
ERR868003	565798902	56875997340	100.5	22.7504	99.47
ERR868004	622683714	62627661736	100.6	25.0511	99.53
ERR953404	379948178	37380170050	98.4	14.9521	99.74
ERR953411	464318490	45553708126	98.1	18.2215	99.88
ERR953412	394253760	39248316660	99.6	15.6993	99.91
ERR953413	346208084	50376344726	145.5	20.1505	99.65
ERR978596	340302552	34193579832	100.5	13.6774	99.22
ERR978597	437134058	44038444330	100.7	17.6154	99.76
ERR978598	427567908	42898398594	100.3	17.1594	99.63
ERR978599	462953942	46371086216	100.2	18.5484	99.7
ERR978600	221216198	22222509638	100.5	8.889	99.68
ERR978601	453366470	45469679266	100.3	18.1879	99.69
ERR978602	414690386	41655885828	100.5	16.6624	99.54
ERR978603	268110550	26886907476	100.3	10.7548	99.74
ERR978604	310676360	31155781466	100.3	12.4623	99.79
ERR978605	262751462	26340769460	100.2	10.5363	99.78
ERR978606	210543286	21112518124	100.3	8.44501	99.82
ERR978607	527235050	52987025548	100.5	21.1948	99.63
ERR978608	295470268	29619625496	100.2	11.8479	99.79
ERR979784	296622870	28896898029	97.45	11.5588	99.94
ERR979785	398068020	39628640001	99.55	15.8515	99.92
ERR979786	390110694	37995927669	97.4	15.1984	99.94
ERR979787	435112922	42143187280	96.85	16.8573	99.94
ERR979788	195071732	18969497608	97.25	7.5878	99.93
ERR979789	412758042	40052238343	97.05	16.0209	99.92
ERR979790	376986286	36548978364	96.95	14.6196	99.92
ERR979791	548588552	53793989748	98.05	21.5176	99.93
ERR979792	256646488	25011635033	97.45	10.0047	99.92
ERR979793	206344582	20045548678	97.15	8.01822	99.93
ERR979794	491587272	47584609254	96.8	19.0338	99.92
ERR979795	285193944	27821022216	97.55	11.1284	99.92
ERR979796	333348862	32560511398	97.7	13.0242	99.93
ERR979797	282006540	27319582039	96.85	10.9278	99.92
ERR979798	341987632	33025707345	96.6	13.2103	99.91
ERR979799	341928324	32833038743	96	13.1332	99.92
ERR979800	279426886	27101608054	97	10.8406	99.93
ERR979801	297466198	28481193885	95.75	11.3925	99.92
ERR979802	260659442	24960221637	95.75	9.98409	99.93
ERR979803	158768010	15551097977	97.95	6.22044	99.92
ERR982704	161167158	15531099308	96.35	6.21244	99.95
ERR982786	254015212	37748825950	148.6	15.0995	99.24
ERR982794	288082914	39736895420	137.9	15.8948	99.38
SRR1046129	363871840	36209459838	99.5	14.4838	97.04
SRR1046135	339581360	33789698648	99.5	13.5159	95.86
SRR1046147	683657924	68118193844	99.6	27.2473	96.49
SRR1046151	302872482	30171009508	99.6	12.0684	95.36
SRR1048526	373142856	37141359582	99.5	14.8565	97.65
SRR10847558	274282750	41001913346	149.5	16.4008	53.18
SRR10911055	217771494	27295898066	125.3	10.9184	99.83
SRR10911056	209192018	26211909032	125.3	10.4848	99.83
SRR10911057	226876834	28420256532	125.3	11.3681	99.82
SRR10911058	222671662	27910972224	125.3	11.1644	99.84
SRR10911059	214613042	26870025550	125.2	10.748	99.83
SRR10911060	228807648	28681496166	125.4	11.4726	99.78
SRR12072881	159632212	19883180982	124.6	7.95327	99.89
SRR12072882	142990742	17797780320	124.5	7.11911	99.87
SRR12072883	153906988	19171194344	124.6	7.66848	99.69
SRR12072884	153803692	19130414366	124.4	7.65217	99.77
SRR12072885	118065144	14723392406	124.7	5.88936	99.9
SRR12072886	138000952	17191172728	124.6	6.87647	99.91
SRR12072887	139200770	17313806068	124.4	6.92552	99.73
SRR12072888	122909964	15332658266	124.7	6.13306	99.85
SRR12072889	130030220	16208910200	124.7	6.48356	99.9
SRR12072890	156196088	19408843610	124.3	7.76354	99.91
SRR12072891	161519814	20122512080	124.6	8.049	99.87
SRR12072892	177954978	22110584478	124.2	8.84423	99.91
SRR12072893	144386264	17941677302	124.3	7.17667	99.89
SRR12072894	150308586	18701446738	124.4	7.48058	99.91
SRR12072895	161108342	20076579974	124.6	8.03063	99.87
SRR12072896	169952578	21131272388	124.3	8.45251	99.59
SRR12072897	131039834	16322537378	124.6	6.52901	99.72
SRR12719742	398090776	40074866314	100.7	16.0299	99.85
SRR12719743	735775306	72852310936	99	29.1409	99.56
SRR12719744	371278228	37364189830	100.6	14.9457	99.69
SRR12719745	661815782	65548299806	99	26.2193	99.5
SRR12719746	404532872	40689538840	100.6	16.2758	99.9
SRR12719747	433606790	43615855282	100.6	17.4463	99.91
SRR12719748	405121646	40753634774	100.6	16.3015	99.88
SRR12719749	433079518	43563163788	100.6	17.4253	99.91
SRR12719750	432192816	43495079606	100.6	17.398	99.9
SRR12719751	430303268	43318079754	100.7	17.3272	99.91
SRR12719752	421267874	42389227988	100.6	16.9557	99.9
SRR12719753	421600696	42389937978	100.5	16.956	99.91
SRR12719754	392641648	39553373286	100.7	15.8213	99.92
SRR12719755	308156722	31025761786	100.7	12.4103	99.78
SRR12719756	447004220	44998888532	100.7	17.9996	99.9
SRR12719757	366327714	36825498256	100.5	14.7302	99.91
SRR12719758	395553488	39803115518	100.6	15.9212	99.92
SRR12719759	371237464	37346972310	100.6	14.9388	99.9
SRR12719760	379664362	38211113784	100.6	15.2844	99.9
SRR12719761	364444426	36659443512	100.6	14.6638	99.9
SRR12719762	432435662	43507325892	100.6	17.4029	99.9
SRR12719763	325783874	32782695618	100.6	13.1131	99.9
SRR12719764	393151888	39541265870	100.6	15.8165	99.9
SRR12719765	405821568	40807980832	100.6	16.3232	99.91
SRR12719766	421579578	42445813610	100.7	16.9783	99.75
SRR12719767	404514200	40697882398	100.6	16.2792	99.9
SRR12719768	426274042	42878781986	100.6	17.1515	99.89
SRR12719769	387155548	38924797352	100.5	15.5699	99.91
SRR12719770	386179648	38834120818	100.6	15.5336	99.91
SRR12719771	364259994	36630035584	100.6	14.652	99.9
SRR12719772	303936984	30604738116	100.7	12.2419	99.87
SRR12719773	360499112	36296842596	100.7	14.5187	99.84
SRR12719774	360903208	36343521916	100.7	14.5374	99.82
SRR12719775	336529584	33863013258	100.6	13.5452	99.84
SRR12719776	410986132	41347414768	100.6	16.539	99.87
SRR12719777	412454276	41527378866	100.7	16.611	99.69
SRR12719778	402066118	40479328292	100.7	16.1917	99.84
SRR12719779	314031610	31624313432	100.7	12.6497	99.86
SRR12719780	332922824	33522801446	100.7	13.4091	99.86
SRR12719781	314642394	31672337748	100.7	12.6689	99.79
SRR12719782	318376894	32049254122	100.7	12.8197	99.86
SRR13311506	179634042	26700171778	148.6	10.6801	99.83
SRR13311507	170687670	25372554254	148.6	10.149	99.89
SRR13311544	159348214	23688472824	148.7	9.47539	99.83
SRR13311545	152232452	22630331622	148.7	9.05213	99.89
SRR13311578	179981086	26762216248	148.7	10.7049	99.83
SRR13311579	170207190	25309046822	148.7	10.1236	99.9
SRR1769892	154327412	15399376388	99.8	6.15975	99.92
SRR1769893	156733106	15649845558	99.85	6.25994	99.91
SRR1769922	150484108	15020773650	99.8	6.00831	99.93
SRR1790681	149043226	14890604292	99.9	5.95624	99.92
SRR2102500	850057370	84090966094	98.9	33.6364	99.93
SRR2102896	843758122	83675787562	99.2	33.4703	99.93
SRR2103372	813601528	80258355654	98.6	32.1033	99.93
SRR2142163	263663132	26476381368	100.4	10.5906	98.99
SRR2142269	278741164	28002963988	100.5	11.2012	99.05
SRR2142311	157215968	38530083625	245.05	15.412	99.55
SRR2142313	138670274	33708800980	243.05	13.4835	99.75
SRR3045342	186742310	17731522912	94.95	7.09261	99.91
SRR3045676	329894292	31338695575	95	12.5355	99.91
SRR3045847	181399928	17261541320	95.15	6.90462	99.9
SRR3046827	160960746	15257552437	94.8	6.10302	99.92
SRR3046831	198492684	19374612995	97.6	7.74985	99.91
SRR3046832	195398350	19036264145	97.4	7.61451	99.91
SRR3046833	329872234	31102755691	94.3	12.4411	99.9
SRR3046834	197403110	19267290123	97.6	7.70692	99.91
SRR3050542	298396710	28327961980	94.9	11.3312	99.93
SRR3050545	276672070	26231528210	94.85	10.4926	99.91
SRR3050548	289809476	27523042729	95	11.0092	99.91
SRR3050550	245058078	23290576004	95.05	9.31623	99.92
SRR388336	348000390	25649143370	73.7	10.2597	99.94
SRR388337	455007090	33518097986	73.7	13.4072	99.94
SRR3900340	132773178	13211449274	99.5	5.28458	99.74
SRR3900341	140422042	13969037194	99.5	5.58761	99.6
SRR3900343	206021304	20377151408	98.9	8.15086	99.74
SRR3900344	215846748	21346445938	98.9	8.53858	99.74
SRR3900346	220241294	21773876294	98.9	8.70955	99.62
SRR3900347	213395326	21097133214	98.9	8.43885	99.62
SRR4054238	498562568	72968220588	146.4	29.1873	99.96
SRR4054239	527874592	77572312886	147	31.0289	99.96
SRR4054240	490548186	71875398584	146.5	28.7502	99.96
SRR4054241	466735682	68404568722	146.6	27.3618	99.95
SRR4054242	554673374	81667071036	147.2	32.6668	99.93
SRR4054277	509850014	74632489872	146.4	29.853	99.96
SRR4054279	507795934	74346126472	146.4	29.7385	99.95
SRR505867	411086110	42427784596	103.2	16.9711	97.77
SRR5131680	621171722	55210097768	88.9	22.084	99.91
SRR5131681	582807402	51608473994	88.6	20.6434	99.92
SRR5131682	617062594	54787292822	88.8	21.9149	99.93
SRR5131683	631496070	56212520736	89	22.485	99.92
SRR515202	422537854	43650136800	103.3	17.4601	96.65
SRR515203	426489406	44030791638	103.2	17.6123	97.78
SRR515204	412534270	42578555200	103.2	17.0314	97.44
SRR515205	410685596	42393726574	103.2	16.9575	97.77
SRR515206	454766738	46999782382	103.3	18.7999	97.93
SRR515208	469408678	48479997588	103.3	19.392	98.33
SRR515209	383339894	39602671856	103.3	15.8411	97.2
SRR515211	391897048	40521072230	103.4	16.2084	97.69
SRR515212	381993986	39425243782	103.2	15.7701	99.4
SRR515213	459165330	47460793734	103.4	18.9843	97.52
SRR515214	465533276	48085015890	103.3	19.234	98.48
SRR515215	453121216	46762758712	103.2	18.7051	99.17
SRR515216	446582228	46213102874	103.5	18.4852	99.7
SRR515217	378710662	39030446194	103.1	15.6122	97.54
SRR515218	384180396	39635069312	103.2	15.854	98.22
SRR516118	565139010	55914661466	98.9	22.3659	99.68
SRR527809	253159210	25047595700	98.9	10.019	99.56
SRR5469030	295935374	44175418484	149.3	17.6702	99.95
SRR5469031	278572318	41591523798	149.3	16.6366	99.95
SRR5469032	287077670	42854074742	149.3	17.1416	99.94
SRR5755256	971958366	96074381512	98.8	38.4298	99.94
SRR6175104	168780280	19282712816	114.2	7.71309	99.98
SRR6175105	201070048	23968912018	119.2	9.58756	99.98
SRR6175106	214744144	25191882200	117.3	10.0768	99.97
SRR6175107	230361524	26771490026	116.2	10.7086	99.98
SRR6175108	200972538	24039723550	119.6	9.61589	99.97
SRR6175109	227962396	26930432180	118.1	10.7722	99.97
SRR6175110	226104492	26866235842	118.8	10.7465	99.97
SRR6175111	227480844	27017154344	118.8	10.8069	99.97
SRR641364	294793812	26097986830	88.5	10.4392	99.87
SRR641365	307948578	27507132418	89.3	11.0029	99.88
SRR641366	289775786	25702581674	88.7	10.281	99.86
SRR641367	276251054	24466543982	88.6	9.78662	99.85
SRR6474869	482598402	71974179012	149.1	28.7897	99.93
SRR6474870	436304050	65076170378	149.2	26.0305	99.93
SRR6474871	479227254	71451711934	149.1	28.5807	99.93
SRR6474872	491829960	73271429544	149	29.3086	99.9
SRR6474873	618814544	92196330894	149	36.8785	99.9
SRR6474874	442636242	65941395142	149	26.3766	99.93
SRR6474875	429950344	64055463170	149	25.6222	99.93
SRR6474876	448207380	66772089106	149	26.7088	99.86
SRR6474877	461510674	68673750968	148.8	27.4695	99.86
SRR6474878	477246846	71126092492	149	28.4504	99.78
SRR6474887	246755374	26800590084	108.6	10.7202	99.72
SRR6474889	631992754	94223485014	149.1	37.6894	99.88
SRR6474890	441882482	65918214210	149.2	26.3673	99.86
SRR6474891	467647406	69738751444	149.1	27.8955	99.8
SRR6474892	544980670	81313287962	149.2	32.5253	99.86
SRR6474893	506736832	75530099032	149.1	30.212	99.93
SRR6474894	484678372	72116666678	148.8	28.8467	99.85
SRR6474895	473533896	70624835232	149.1	28.2499	99.88
SRR6474896	581010616	86552827086	149	34.6211	99.93
SRR6474897	460284102	68571805942	149	27.4287	99.92
SRR6474899	482667950	71830582750	148.8	28.7322	99.91
SRR6474900	430627956	64216376788	149.1	25.6866	99.71
SRR6474901	500150564	74542695890	149	29.8171	99.88
SRR6474902	537172514	80152874014	149.2	32.0611	99.78
SRR6474903	519408908	77501824200	149.2	31.0007	99.75
SRR6474904	549676152	82038242416	149.2	32.8153	99.78
SRR6474905	534423776	79782933250	149.3	31.9132	99.77
SRR6503978	145506446	21807030920	149.9	8.72281	97.49
SRR6508244	103727338	15555132904	150	6.22205	97.77
SRR6599538	183127592	19618607290	107.1	7.84744	99.5
SRR6650584	138910436	14571815323	104.9	5.82873	99.88
SRR6650587	157644960	16904731702	107.2	6.76189	99.87
SRR6650590	155977446	16429663858	105.35	6.57187	99.86
SRR6650595	125255314	18782248866	150	7.5129	93.7
SRR6650596	180024008	19237092614	106.85	7.69484	99.86
SRR6650599	197015454	20800791407	105.6	8.32032	99.9
SRR8074196	937129284	93524228272	99.8	37.4097	99.86
SRR8442553	255652020	38216052054	149.5	15.2864	99.91
SRR8442554	126536280	15794396550	124.8	6.31776	99.87
SRR8442555	247625840	37019251830	149.5	14.8077	99.92
SRR8442556	118581474	14794201848	124.8	5.91768	99.92
SRR8442557	228892664	34230941464	149.6	13.6924	99.9
SRR8442558	226601166	33875957794	149.5	13.5504	99.92
SRR8442559	232769812	34797167420	149.5	13.9189	99.89
SRR8442560	118911092	14780326324	124.3	5.91213	99.87
SRR8442561	152624950	18989103866	124.4	7.59564	99.7
SRR8442562	147399210	18336496668	124.4	7.3346	99.91
SRR8442563	213000200	31806190424	149.3	12.7225	99.82
SRR8442564	153065342	19042153474	124.4	7.61686	99.86
SRR8442565	230393538	34387272422	149.3	13.7549	99.86
SRR8442566	252711246	37766919404	149.4	15.1068	99.89
SRR8442567	243707572	36416034034	149.4	14.5664	99.86
SRR8442568	248312754	37131053642	149.5	14.8524	99.91
SRR8442569	156110628	19486886094	124.8	7.79475	99.92
SRR8442570	120677134	14992219276	124.2	5.99689	99.92
SRR8442571	117273692	14614822438	124.6	5.84593	99.9
SRR8442572	223951430	33476486638	149.5	13.3906	99.88
SRR8442573	153601424	19154032554	124.7	7.66161	96.06
SRR8442575	116705814	14556154944	124.7	5.82246	96.06
SRR8442576	181018442	22576703666	124.7	9.03068	99.9
SRR8442577	197199838	29350707348	148.8	11.7403	99.93
SRR8442578	202302938	30151450406	149	12.0606	99.82
SRR8442579	226601880	33753304130	149	13.5013	99.91
SRR8442580	212813176	31763662174	149.3	12.7055	99.92
SRR8442581	135026132	16831528562	124.7	6.73261	99.89
SRR8442583	210978922	31469726892	149.2	12.5879	99.89
SRR8442584	216237862	32198378226	148.9	12.8794	99.86
SRR8442585	118693384	14783594478	124.6	5.91344	99.88
SRR8442586	119668314	17861228894	149.3	7.14449	99.78
SRR8442587	126032436	15705323966	124.6	6.28213	99.88
SRR8442588	147031796	18340719604	124.7	7.33629	96.46
SRR8442589	169902314	21203002698	124.8	8.4812	95.87
SRR8442590	128155784	15971526448	124.6	6.38861	99.92
SRR8442591	128652324	16038102522	124.7	6.41524	99.89
SRR8442592	118780690	17776364464	149.7	7.11055	99.89
SRR8442593	156992840	19577701830	124.7	7.83108	99.9
SRR8442594	127948788	15954721868	124.7	6.38189	99.92
SRR8442595	116540432	17408339380	149.4	6.96334	99.87
SRR8442596	116498030	17428994890	149.6	6.9716	99.85
SRR8442597	123673864	18492395050	149.5	7.39696	99.8
SRR8442598	121911440	18255534950	149.7	7.30221	99.76
SRR8442599	134053478	16737025094	124.9	6.69481	99.82
SRR8442600	149952400	18688405146	124.6	7.47536	99.92
SRR8442601	119445928	14880155612	124.6	5.95206	99.92
SRR8442602	226997978	33924789120	149.4	13.5699	99.92
SRR8442603	120792946	15067582862	124.7	6.02703	99.89
SRR8442604	137589148	17167040022	124.8	6.86682	99.41
SRR8698430	172637678	17263078162	100	6.90523	99.83
SRR8698431	345763480	33757310792	97.6	13.5029	99.95
SRR8698432	197058162	19763075250	100.3	7.90523	99.83
SRR8698433	319914626	31158842236	97.4	12.4635	99.95
SRR8698434	381830048	35501036324	93	14.2004	99.97
SRR8698435	414954872	39799103074	95.9	15.9196	99.96
SRR8698436	369687560	35121192004	95	14.0485	99.96
SRR8698437	373203198	35911250800	96.2	14.3645	99.96
SRR8698438	195500350	19604080506	100.3	7.84163	99.83
SRR8698439	171263212	17122258992	100	6.8489	99.83
SRR8698440	390547452	37838608000	96.9	15.1354	99.94
SRR8698441	289464972	28396979428	98.1	11.3588	99.94
SRR8698442	298213932	29280527730	98.2	11.7122	99.94
SRR8698554	395372752	38141997000	96.5	15.2568	99.95
SRR9912876	381649112	53119264395	139.2	21.2477	99.94
SRR9912879	573702286	84838629800	147.9	33.9355	99.94
WB01	175413460	26254488820	149.7	10.5018	99.95
WB02	218837182	32749662596	149.7	13.0999	99.94
WB03	183595794	27482861162	149.7	10.9931	99.94
WB04	179200698	26814795436	149.6	10.7259	99.93
WB05	188065484	28150993900	149.7	11.2604	99.94
WB06	185837636	27816279662	149.7	11.1265	99.95
ERR10102930	357410936	53548772766	149.8	21.4195	99.84
ERR10102932	382564416	57319663432	149.8	22.9279	99.84
ERR10102934	396141040	59360764915	149.8	23.7443	99.84
ERR10102936	422241532	63265959162	149.8	25.3064	99.84
ERR10102938	450892590	67566067048	149.8	27.0264	99.83
Somali0226A	1016088130	93035811616	91.6	37.2143	99.78
