## Supplementary material for "Genomic insights into post-domestication expansion and selection of body size in ponies": Table S11

### Sheet: Sheet1
Run	Coverage (%)			Sequencing depth (×)			Sequencing depth ratio
	Chr 1	Chr X	Chr Y	Chr 1	Chr X	Chr Y	Chr X/Chr 1	Chr Y/Chr 1
BS01	99.743	99.6577	2.94692	7.78693	7.92425	0.161113	1.02	0.02
BS02	99.7515	99.6176	2.92845	7.42548	7.43657	0.163619	1	0.02
BS03	99.8117	99.653	2.90567	8.08179	8.16647	0.148695	1.01	0.02
BS04	99.8456	99.7229	2.97446	9.1915	9.29398	0.167074	1.01	0.02
BS05	99.735	99.5614	2.97389	7.27831	7.1917	0.152074	0.99	0.02
BS06	99.815	97.4254	97.3837	8.09594	4.12293	4.72398	0.51	0.58
BS07	99.8035	99.6883	2.90331	7.89693	8.2532	0.170339	1.05	0.02
BS08	99.7565	99.6379	2.91209	7.8271	7.86165	0.166978	1	0.02
BS09	99.8241	99.6782	2.83614	8.23058	8.29432	0.158957	1.01	0.02
BS10	99.7702	99.6405	2.9576	7.62703	7.82242	0.142553	1.03	0.02
DB01	99.7437	99.6847	3.10285	7.96512	7.97241	0.15712	1	0.02
DB02	99.5811	97.8233	97.8272	8.35345	4.30407	4.94512	0.52	0.59
DB03	99.705	99.6865	3.02173	7.95481	8.1226	0.174646	1.02	0.02
DB04	99.8838	97.6994	97.4584	8.0144	4.19209	4.66895	0.52	0.58
DB05	99.7793	99.6864	2.91506	8.05255	8.16032	0.171883	1.01	0.02
DB06	99.8211	97.518	97.5057	8.02377	4.14454	4.78079	0.52	0.6
DB07	99.7516	99.5996	2.8279	7.40207	7.4347	0.148408	1	0.02
DB08	99.79	97.3815	97.1663	8.03127	4.16668	4.41201	0.52	0.55
DB09	99.7674	99.6607	3.02355	7.63769	7.76969	0.155945	1.02	0.02
DB10	99.7887	99.6458	2.8453	7.69664	7.69078	0.147243	1	0.02
ERR1021816	86.7362	65.1616	5.68624	2.41042	1.16733	0.116708	0.48	0.05
ERR1021817	97.5295	96.4651	2.48187	6.45041	6.41112	0.0873589	0.99	0.01
ERR1021818	90.8049	89.317	1.91042	3.03023	2.92025	0.0434204	0.96	0.01
ERR1021819	89.0886	68.5891	5.7242	2.67469	1.28477	0.118576	0.48	0.04
ERR1021820	87.4563	85.1243	1.72076	2.56059	2.40708	0.0353426	0.94	0.01
ERR1021821	87.4803	84.9842	1.85164	2.6678	2.47348	0.0426994	0.93	0.02
ERR1021822	97.1509	95.7816	2.56158	6.51758	6.0875	0.0905232	0.93	0.01
ERR1021823	90.7561	72.0342	5.73402	3.00997	1.4468	0.130913	0.48	0.04
ERR1021824	94.0678	78.977	6.5706	3.63919	1.77416	0.17377	0.49	0.05
ERR1512897	99.8504	99.7969	3.89136	18.4522	19.1898	0.331303	1.04	0.02
ERR1527947	99.882	99.7809	99.6514	27.0256	14.0528	16.4144	0.52	0.61
ERR1527948	99.8617	99.8021	5.22402	17.4258	17.9358	0.375147	1.03	0.02
ERR1527949	99.9258	99.6582	99.504	15.6717	8.28095	9.29807	0.53	0.59
ERR1527950	99.9275	99.6823	99.5397	17.5717	9.24426	10.4097	0.53	0.59
ERR1527951	99.846	99.8272	4.08457	22.7257	23.7531	0.46225	1.05	0.02
ERR1527952	99.8398	99.7903	5.08994	21.0197	22.6683	0.421727	1.08	0.02
ERR1527953	99.6567	98.0786	98.4874	8.71945	4.75671	5.46025	0.55	0.63
ERR1527954	99.5744	97.9794	98.3805	8.70166	4.74117	5.416	0.54	0.62
ERR1527955	99.8087	99.4001	99.422	13.892	7.63707	8.78346	0.55	0.63
ERR1527956	99.5797	99.3695	99.4139	13.7444	7.54367	8.65123	0.55	0.63
ERR1527957	98.927	99.0522	3.4867	6.32911	6.87168	0.135668	1.09	0.02
ERR1527958	99.6203	99.7771	8.34082	17.0919	18.1436	0.394679	1.06	0.02
ERR1527959	99.7999	99.3733	99.4449	13.7359	7.48545	8.52441	0.54	0.62
ERR1527961	99.6783	99.6378	4.01855	11.3281	12.5513	0.246474	1.11	0.02
ERR1527962	99.605	99.7548	4.35606	14.7125	15.816	0.297931	1.08	0.02
ERR1527963	99.6039	99.7316	4.09839	13.8055	14.9438	0.295527	1.08	0.02
ERR1527964	99.5457	99.2953	99.3491	13.0575	7.20641	8.20441	0.55	0.63
ERR1527965	99.7848	99.7097	4.01851	14.2197	15.3473	0.278001	1.08	0.02
ERR1527966	99.2943	99.4483	3.74247	8.8014	9.45556	0.203134	1.07	0.02
ERR1527967	99.8511	98.9438	99.0325	10.532	5.59365	6.46809	0.53	0.61
ERR1527968	99.8063	99.7513	6.03059	23.3264	24.2383	0.499359	1.04	0.02
ERR1527969	99.7908	99.6569	99.5106	21.0593	11.0873	12.5129	0.53	0.59
ERR1527970	99.8194	99.4593	99.3209	13.872	7.22448	8.19612	0.52	0.59
ERR1527971	99.8069	99.5652	99.5508	16.1806	8.80338	10.0478	0.54	0.62
ERR1527972	99.6455	99.7027	3.85959	10.4416	11.457	0.210051	1.1	0.02
ERR1545178	99.8378	99.5397	99.5331	15.4432	8.26913	9.49643	0.54	0.61
ERR1545179	99.8584	99.5381	99.5414	15.9945	8.54475	9.75917	0.53	0.61
ERR1545180	99.7331	99.157	99.2723	11.9857	6.53201	7.41498	0.54	0.62
ERR1545181	99.8642	99.6527	99.5905	18.5662	9.97886	11.319	0.54	0.61
ERR1545183	99.8333	99.6265	99.5877	17.7452	9.52787	10.8905	0.54	0.61
ERR1545184	99.8301	99.4679	99.4632	15.0142	7.64798	8.79723	0.51	0.59
ERR1545185	99.7313	98.8612	99.1205	10.6318	5.78647	6.77131	0.54	0.64
ERR1545186	99.863	99.6598	99.5861	19.2839	10.3831	11.808	0.54	0.61
ERR1545187	99.8042	99.452	99.4631	14.781	7.82577	8.83746	0.53	0.6
ERR1545190	99.8222	99.4922	99.4686	13.7231	7.36286	8.28208	0.54	0.6
ERR2179540	99.5844	99.5327	3.66155	8.94358	9.62073	0.196443	1.08	0.02
ERR2179541	99.7991	99.3996	99.425	14.2767	7.91959	8.97054	0.55	0.63
ERR2179542	99.8385	99.8252	3.98948	25.3475	26.1967	0.455569	1.03	0.02
ERR2179543	99.8971	99.7959	7.33367	14.9662	14.6871	0.34504	0.98	0.02
ERR2179545	99.9117	99.2286	98.6916	10.5946	5.932	5.92094	0.56	0.56
ERR2179546	99.8823	99.7811	18.3696	12.0536	12.1829	0.41197	1.01	0.03
ERR2179547	99.7828	99.2174	99.3221	16.2204	10.4456	12.3314	0.64	0.76
ERR2179548	99.8855	99.7825	9.69486	14.2583	14.7089	0.351194	1.03	0.02
ERR2179550	99.8934	99.7838	11.0321	13.5923	13.7005	0.343922	1.01	0.03
ERR2179552	99.6443	97.9914	97.962	8.54857	4.38791	4.97822	0.51	0.58
ERR2179553	99.6952	99.714	99.5859	22.7272	11.7301	12.7814	0.52	0.56
ERR2179554	99.6358	99.825	5.57249	25.61	25.9776	0.523914	1.01	0.02
ERR2179555	99.6943	99.7269	99.5596	21.2151	10.9787	12.093	0.52	0.57
ERR2179556	99.882	99.7431	99.6079	23.3628	12.3339	14.1252	0.53	0.6
ERR2203766	99.8642	99.8132	4.92325	23.9061	24.4783	0.43347	1.02	0.02
ERR2731055	99.7391	99.604	2.78051	6.95925	7.03376	0.12293	1.01	0.02
ERR2731056	97.7588	96.1521	2.56695	5.29292	4.80553	0.0981617	0.91	0.02
ERR2731057	99.9122	99.7188	99.5942	22.9212	11.2919	12.8227	0.49	0.56
ERR2731058	99.8701	99.8295	3.63355	23.3262	23.283	0.453404	1	0.02
ERR2731061	99.8556	99.7166	3.02135	8.49343	8.507	0.193856	1	0.02
ERR3317814	99.9222	99.7195	99.583	21.8141	11.1376	12.5841	0.51	0.58
ERR3382886	99.9119	99.6706	99.4708	22.6773	11.0853	11.3627	0.49	0.5
ERR3382887	99.9064	99.7266	9.49771	17.1378	17.1432	0.378298	1	0.02
ERR3382888	99.2549	98.5561	6.79272	11.5182	10.1514	0.265622	0.88	0.02
ERR3382889	99.8864	99.7391	6.91629	13.8207	13.667	0.302	0.99	0.02
ERR3382890	99.8784	99.7241	3.71076	19.5365	19.5753	0.342812	1	0.02
ERR3382891	99.8993	99.7277	99.5096	23.9951	12.1059	12.9289	0.5	0.54
ERR3628171	99.8826	99.774	99.6327	29.9487	15.1917	16.7545	0.51	0.56
ERR3628173	99.8877	99.7285	99.6008	25.9046	13.9511	16.2377	0.54	0.63
ERR3628174	99.7099	99.803	3.3876	15.253	15.6338	0.28592	1.02	0.02
ERR466186	98.7873	94.7942	95.6142	6.27046	3.49277	3.95441	0.56	0.63
ERR793393	99.8334	98.8613	98.9787	9.81675	5.37449	6.0755	0.55	0.62
ERR863167	99.8345	98.8594	98.9862	9.81643	5.37479	6.07661	0.55	0.62
ERR868003	99.8446	99.7932	4.59216	20.6034	21.7296	0.433409	1.05	0.02
ERR868004	99.913	99.8326	4.61728	22.6577	23.6664	0.462744	1.04	0.02
ERR953404	99.7728	99.644	4.9596	13.201	13.402	0.316916	1.02	0.02
ERR953411	99.8014	99.7416	4.8842	15.994	15.9399	0.382398	1	0.02
ERR953412	99.7287	99.2299	99.2869	14.8246	8.12653	9.44103	0.55	0.64
ERR953413	99.7819	99.3072	99.3015	18.7223	9.94777	11.3035	0.53	0.6
ERR978596	99.727	99.1136	99.2614	11.8027	6.54386	7.49091	0.55	0.63
ERR978597	99.7697	99.4859	99.4925	16.5265	9.03743	10.3559	0.55	0.63
ERR978598	99.812	99.5495	99.5064	15.7391	8.5135	9.69106	0.54	0.62
ERR978599	99.8271	99.6259	99.5728	17.274	9.12346	10.5106	0.53	0.61
ERR978600	99.6193	97.7225	97.9613	8.14415	4.38088	4.98889	0.54	0.61
ERR978601	99.8699	99.5887	99.5757	16.8604	8.8602	10.133	0.53	0.6
ERR978602	99.7713	99.4517	99.4435	15.169	8.38841	9.53176	0.55	0.63
ERR978603	99.7547	98.773	98.959	10.1937	5.59181	6.30612	0.55	0.62
ERR978604	99.7901	99.1471	99.2272	11.7659	6.44962	7.28418	0.55	0.62
ERR978605	99.7165	98.6906	98.8555	9.99648	5.33467	6.10703	0.53	0.61
ERR978606	99.6795	97.4117	97.5868	8.05266	4.27085	4.76389	0.53	0.59
ERR978607	99.8386	99.6298	99.5838	19.6029	10.6842	12.1067	0.55	0.62
ERR978608	99.5999	99.0858	99.1264	11.2041	5.966	6.86534	0.53	0.61
ERR979784	98.9402	98.1023	18.3947	11.4417	6.27903	0.83507	0.55	0.07
ERR979785	98.9818	98.4667	19.1576	15.7509	8.54811	1.05828	0.54	0.07
ERR979786	99.0392	98.5579	19.4567	15.1412	8.11139	1.08804	0.54	0.07
ERR979787	99.0434	98.6401	19.686	16.7298	8.74888	1.23413	0.52	0.07
ERR979788	98.743	96.1513	15.3685	7.40452	3.95741	0.522918	0.53	0.07
ERR979789	99.0851	98.5878	19.6646	15.9254	8.30426	1.14649	0.52	0.07
ERR979790	99.0136	98.4857	20.2381	14.6074	7.98902	1.05847	0.55	0.07
ERR979791	99.1075	98.7059	21.005	21.3009	11.5323	1.53028	0.54	0.07
ERR979792	98.9091	97.7013	16.7513	9.9328	5.23712	0.705058	0.53	0.07
ERR979793	98.8797	96.4429	15.237	8.05736	4.20933	0.553197	0.52	0.07
ERR979794	99.0995	98.6948	21.1505	19.1035	10.3067	1.37277	0.54	0.07
ERR979795	98.7989	98.0586	17.0782	10.9747	5.77608	0.779728	0.53	0.07
ERR979796	98.9049	98.7499	3.86815	12.4466	13.2894	0.250306	1.07	0.02
ERR979797	98.8416	98.6354	3.70128	10.3475	11.3974	0.215018	1.1	0.02
ERR979798	98.9036	98.7277	3.91808	12.7517	13.8729	0.241321	1.09	0.02
ERR979799	98.9163	98.7142	3.94342	12.5083	11.4933	0.282071	0.92	0.02
ERR979800	98.7174	97.6138	18.2706	10.8278	5.99633	0.765731	0.55	0.07
ERR979801	98.8879	98.7037	3.83252	10.9478	11.6481	0.241968	1.06	0.02
ERR979802	98.77	97.548	18.3475	9.83621	5.3902	0.721655	0.55	0.07
ERR979803	98.2959	93.6203	14.1699	6.0794	3.28057	0.434556	0.54	0.07
ERR982786	99.4825	98.3331	98.6838	12.6386	7.17834	8.25239	0.57	0.65
ERR982794	99.5454	97.5607	97.8342	13.324	7.22725	8.21834	0.54	0.62
SRR1046129	99.8226	99.5201	99.4584	13.311	7.06097	8.05962	0.53	0.61
SRR1046135	99.8463	99.4103	99.4066	12.1098	6.39412	7.31387	0.53	0.6
SRR1046147	99.8967	99.7707	99.6813	25.3202	13.2418	15.0985	0.52	0.6
SRR1046151	99.9167	99.1809	99.1165	11.0595	5.63829	6.3647	0.51	0.58
SRR1048526	99.839	99.8057	3.92952	13.423	14.1513	0.269049	1.05	0.02
SRR10911055	99.7987	99.7379	3.34247	9.65747	9.99421	0.195305	1.03	0.02
SRR10911056	99.8121	97.6381	96.1457	9.28576	4.53847	4.50854	0.49	0.49
SRR10911057	99.8692	99.7693	38.9622	10.0874	9.70598	0.68851	0.96	0.07
SRR10911058	99.7995	99.7265	3.42943	9.89498	10.0075	0.192146	1.01	0.02
SRR10911059	99.8327	99.6772	3.34174	9.55238	8.77181	0.213803	0.92	0.02
SRR10911060	99.8543	98.9086	98.8603	10.3561	5.27679	6.00898	0.51	0.58
SRR12072881	98.8719	99.0568	2.85605	7.48201	8.37595	0.135839	1.12	0.02
SRR12072882	98.7935	98.9094	3.4581	6.57339	7.18913	0.133599	1.09	0.02
SRR12072883	98.8794	99.0171	3.19394	6.98042	7.80461	0.141419	1.12	0.02
SRR12072884	98.7502	95.8392	96.6938	7.21079	4.05266	4.73945	0.56	0.66
SRR12072885	97.999	98.3421	2.9092	5.47129	5.85547	0.110997	1.07	0.02
SRR12072886	98.799	98.8621	2.80912	6.29535	6.80333	0.121662	1.08	0.02
SRR12072887	98.7767	94.1144	94.8944	6.58587	3.51163	3.98367	0.53	0.6
SRR12072888	98.5132	98.5596	3.0152	5.76298	5.8926	0.118164	1.02	0.02
SRR12072889	98.1035	93.9756	95.6393	6.13172	3.50172	4.01628	0.57	0.66
SRR12072890	98.4854	98.8655	3.0516	7.23446	8.19384	0.151891	1.13	0.02
SRR12072891	98.9292	99.1835	3.07981	7.4106	8.13619	0.15012	1.1	0.02
SRR12072892	99.3152	99.2962	4.47271	8.11364	8.54438	0.180616	1.05	0.02
SRR12072893	98.9597	95.6219	94.6663	6.69389	3.82215	3.74514	0.57	0.56
SRR12072894	98.5626	98.831	3.03908	6.60631	7.32639	0.132869	1.11	0.02
SRR12072895	99.0446	99.0935	3.42492	7.30025	7.99091	0.156145	1.09	0.02
SRR12072896	98.9156	99.1571	9.04641	7.59608	8.4455	0.225957	1.11	0.03
SRR12072897	98.4855	94.2686	94.7802	6.08161	3.45177	3.72217	0.57	0.61
SRR12719742	99.9068	99.5851	99.5375	14.7023	7.9218	9.01431	0.54	0.61
SRR12719743	99.687	99.6693	6.86401	27.5008	28.8103	0.744349	1.05	0.03
SRR12719744	99.8691	99.5755	99.4685	14.0018	7.29255	8.19792	0.52	0.59
SRR12719745	99.6168	99.3874	99.3833	24.5702	13.1486	15.1082	0.54	0.61
SRR12719746	99.9105	99.6695	99.5803	15.3281	8.07885	9.22949	0.53	0.6
SRR12719747	99.8351	99.6551	99.5919	16.4197	8.68563	9.9962	0.53	0.61
SRR12719748	99.8829	99.6731	99.574	15.3798	8.15566	9.21985	0.53	0.6
SRR12719749	99.895	99.6576	99.5769	16.4231	8.66717	10.0143	0.53	0.61
SRR12719750	99.8754	99.6326	99.5622	16.3155	8.81566	10.0985	0.54	0.62
SRR12719751	99.8438	99.6211	99.5574	16.3978	8.80801	10.1336	0.54	0.62
SRR12719752	99.8604	99.6465	99.5664	15.931	8.47132	9.76677	0.53	0.61
SRR12719753	99.7699	99.6218	99.5882	15.9878	8.4945	9.77404	0.53	0.61
SRR12719754	99.7731	99.4144	99.4438	15.0662	8.1773	9.51505	0.54	0.63
SRR12719755	99.8157	99.2233	99.2174	11.2572	5.9693	6.77882	0.53	0.6
SRR12719756	99.9069	99.6819	99.6256	16.8711	9.05871	10.4321	0.54	0.62
SRR12719759	99.6792	99.7988	4.30824	13.5212	14.3586	0.312385	1.06	0.02
SRR12719760	99.9152	99.7997	4.31433	13.9233	14.7594	0.311375	1.06	0.02
SRR12719761	99.704	99.7996	4.17288	13.2975	14.0839	0.292257	1.06	0.02
SRR12719762	99.4521	99.8174	4.30111	15.7565	16.7304	0.337213	1.06	0.02
SRR12719763	99.433	99.7808	4.0167	11.8582	12.6187	0.2575	1.06	0.02
SRR12719764	99.9132	99.8016	4.13065	14.4291	14.9917	0.310651	1.04	0.02
SRR12719765	99.7113	99.8086	4.09373	14.8796	15.59	0.308379	1.05	0.02
SRR12719766	99.9076	99.6439	99.5769	15.3961	8.36879	9.6456	0.54	0.63
SRR12719767	99.5984	99.814	4.27515	14.8908	15.572	0.31578	1.05	0.02
SRR12719768	99.8132	99.8365	4.37843	15.6298	16.5722	0.340855	1.06	0.02
SRR12719769	99.7466	99.8156	4.05096	14.2219	14.8792	0.289226	1.05	0.02
SRR12719770	99.8576	99.7647	4.05348	14.2402	14.8321	0.31536	1.04	0.02
SRR12719771	99.897	99.5091	99.4957	13.7239	7.21654	8.36204	0.53	0.61
SRR12719772	99.8914	99.2553	99.2437	11.2226	5.92566	6.7855	0.53	0.6
SRR12719773	99.857	99.4997	99.4442	13.1754	6.94796	7.98529	0.53	0.61
SRR12719774	99.8498	99.4537	99.4429	13.363	7.05061	8.1362	0.53	0.61
SRR12719775	99.839	99.4628	99.4103	12.5646	6.40578	7.34342	0.51	0.58
SRR12719776	99.8332	99.6136	99.5675	15.4444	8.10211	9.51555	0.52	0.62
SRR12719777	99.8865	99.4233	99.5676	15.0261	8.01434	9.19116	0.53	0.61
SRR12719778	99.8573	99.6041	99.557	14.6113	7.83816	8.95644	0.54	0.61
SRR12719779	99.6768	99.7744	4.48081	11.2829	11.5544	0.232291	1.02	0.02
SRR12719780	99.8455	99.3854	99.3833	12.1653	6.5052	7.47219	0.53	0.61
SRR12719781	99.8212	99.3012	99.327	11.535	6.18541	7.08919	0.54	0.61
SRR12719782	99.8507	99.2842	99.2994	11.6645	6.22425	7.08971	0.53	0.61
SRR13311544	99.7512	99.6444	2.88569	7.49773	7.44455	0.147963	0.99	0.02
SRR13311545	99.7523	99.6472	2.90237	7.55655	7.57786	0.146515	1	0.02
SRR13311578	99.7806	99.7043	2.82717	8.34478	8.41251	0.155338	1.01	0.02
SRR13311579	99.7769	99.698	2.87846	8.33882	8.48328	0.155064	1.02	0.02
SRR1769892	99.2715	93.6309	94.0049	5.72435	2.98118	3.39178	0.52	0.59
SRR1769893	99.2188	93.8894	94.4165	5.85398	3.03594	3.46292	0.52	0.59
SRR1769922	99.1416	99.0743	3.32057	5.47107	5.61216	0.113773	1.03	0.02
SRR1790681	99.0537	98.9975	3.39873	5.42105	5.48712	0.114083	1.01	0.02
SRR2102500	99.7685	99.7607	4.54694	29.3828	30.4314	0.623296	1.04	0.02
SRR2102896	99.7581	99.7732	4.56792	29.273	30.14	0.636879	1.03	0.02
SRR2103372	99.7956	99.7798	4.62659	28.3699	29.3709	0.610193	1.04	0.02
SRR2142163	99.6967	98.7658	98.8437	9.92297	5.37854	6.11138	0.54	0.62
SRR2142269	99.82	98.9013	99.0919	10.58	5.72506	6.55864	0.54	0.62
SRR2142311	99.4172	99.1127	99.1542	14.4941	7.683	8.76873	0.53	0.6
SRR2142313	99.6132	99.557	2.96407	12.2482	12.4347	0.213337	1.02	0.02
SRR3045342	98.225	94.8777	14.0684	7.3084	3.90328	0.403657	0.53	0.06
SRR3045676	98.6437	98.0887	3.48276	12.6677	13.2672	0.217718	1.05	0.02
SRR3045847	98.1681	97.5464	2.82088	6.89446	7.2721	0.105169	1.05	0.02
SRR3046827	97.824	92.9361	14.9236	6.30048	3.42024	0.364955	0.54	0.06
SRR3046831	98.3757	95.3284	13.8244	8.027	4.25157	0.428371	0.53	0.05
SRR3046832	98.3688	95.3291	13.9001	7.86525	4.13023	0.421414	0.53	0.05
SRR3046833	98.6813	97.5069	18.3387	12.8013	6.92667	0.708184	0.54	0.06
SRR3046834	98.3586	95.3275	13.5679	7.95154	4.23059	0.424778	0.53	0.05
SRR3050542	98.5695	97.1979	18.0671	11.678	6.2926	0.629943	0.54	0.05
SRR3050545	98.5385	98.0116	3.398	10.5198	11.2594	0.158287	1.07	0.02
SRR3050548	98.6406	98.0748	3.41633	11.0051	11.5751	0.162825	1.05	0.01
SRR3050550	98.5132	97.9174	3.08509	9.40982	9.74968	0.140395	1.04	0.01
SRR388336	92.2263	90.8889	5.76908	7.3644	6.04114	0.251579	0.82	0.03
SRR388337	95.1625	94.3483	6.48983	9.51064	7.86739	0.326858	0.83	0.03
SRR3900340	98.6026	90.6632	91.5766	4.86937	2.56406	2.97173	0.53	0.61
SRR3900341	98.8241	91.7371	92.4924	5.13972	2.70128	3.1273	0.53	0.61
SRR3900343	99.6829	97.1524	97.2616	7.57485	3.9779	4.57618	0.53	0.6
SRR3900344	99.7204	97.5133	97.5877	7.93408	4.15653	4.78743	0.52	0.6
SRR3900346	99.7426	97.6587	97.732	8.07416	4.22708	4.84137	0.52	0.6
SRR3900347	99.7106	97.4167	97.6045	7.83613	4.10007	4.72701	0.52	0.6
SRR4054238	99.743	99.7217	3.87727	24.4895	23.322	0.433428	0.95	0.02
SRR4054239	99.6981	99.6886	3.94151	26.7589	25.2898	0.538132	0.95	0.02
SRR4054240	99.5146	98.1575	97.8087	25.1451	11.6764	12.9376	0.46	0.51
SRR4054241	99.6171	99.68	3.71268	23.2725	22.8239	0.424783	0.98	0.02
SRR4054242	99.56	99.662	4.04824	21.6495	22.8655	0.515988	1.06	0.02
SRR4054277	99.6333	99.0167	98.8973	25.0381	11.6265	13.1471	0.46	0.53
SRR4054279	99.6874	99.7385	3.78955	24.8993	23.7586	0.500765	0.95	0.02
SRR505867	99.7471	99.4364	99.4628	13.746	7.42943	8.54116	0.54	0.62
SRR5131680	98.9344	99.0883	99.3268	20.6365	10.9625	12.7332	0.53	0.62
SRR5131681	99.2149	99.315	4.36802	18.0086	18.0126	0.392042	1	0.02
SRR5131682	99.2817	99.2399	99.4202	19.1206	10.129	11.5253	0.53	0.6
SRR5131683	99.3525	99.3791	99.4856	20.2557	10.6031	12.1173	0.52	0.6
SRR515202	99.668	99.0359	99.1921	11.5299	6.41554	7.38056	0.56	0.64
SRR515203	99.6042	99	99.2006	11.6852	6.50627	7.50029	0.56	0.64
SRR515204	99.6661	99.3395	99.3947	13.1751	7.32803	8.39825	0.56	0.64
SRR515205	99.6268	99.2271	99.3417	12.4565	6.89883	7.99771	0.55	0.64
SRR515206	99.7145	99.2392	99.3389	13.022	7.11506	8.27725	0.55	0.64
SRR515208	99.6424	99.1119	99.2577	12.5717	6.84433	7.84069	0.54	0.62
SRR515209	99.6792	99.0283	99.1635	11.8854	6.49851	7.41912	0.55	0.62
SRR515211	99.6969	99.0622	99.2154	11.1583	6.18391	7.07477	0.55	0.63
SRR515212	99.7678	99.3963	99.4658	14.2368	7.80301	9.06483	0.55	0.64
SRR515213	99.7039	99.2213	99.345	12.2765	6.82013	7.81373	0.56	0.64
SRR515214	99.7445	99.4389	99.4927	15.1	8.32901	9.68699	0.55	0.64
SRR515215	99.7888	99.5287	99.5257	16.3983	9.1178	10.5467	0.56	0.64
SRR515216	99.7863	99.5372	99.5381	16.9495	9.29646	10.8135	0.55	0.64
SRR516118	99.1858	99.2667	99.4431	21.3059	11.3981	13.2195	0.53	0.62
SRR527809	98.8607	99.1742	4.26908	9.39206	10.0951	0.210773	1.07	0.02
SRR5469030	99.8835	99.6402	99.4704	15.7153	7.91872	8.88823	0.5	0.57
SRR5469031	99.8301	99.6237	99.4788	14.8799	7.56299	8.54273	0.51	0.57
SRR5469032	99.8666	99.6166	99.4802	15.1266	7.65106	8.64123	0.51	0.57
SRR5755256	99.8503	99.8089	5.3919	34.3653	35.323	0.860939	1.03	0.03
SRR6175104	97.0393	86.4043	84.3131	6.70375	3.44402	3.53432	0.51	0.53
SRR6175105	99.1656	94.3723	93.3649	8.62435	4.53939	4.78283	0.53	0.55
SRR6175106	99.3308	99.1949	3.77218	8.86771	8.89564	0.199333	1	0.02
SRR6175107	98.484	98.2533	3.91414	9.46988	9.391	0.224971	0.99	0.02
SRR6175108	99.2537	99.2511	3.71476	8.50237	8.91468	0.188999	1.05	0.02
SRR6175109	99.309	99.1446	4.16925	9.58391	9.91246	0.238708	1.03	0.02
SRR6175110	98.575	92.5332	92.3437	9.61092	4.70606	5.1955	0.49	0.54
SRR6175111	99.3979	95.706	94.7373	9.65611	4.99663	5.25737	0.52	0.54
SRR641364	99.3895	97.6247	97.8889	9.50442	4.89201	5.51217	0.51	0.58
SRR641365	99.0604	97.9824	98.2371	10.0254	5.13509	5.87518	0.51	0.59
SRR641366	99.2977	97.7761	98.0605	9.3988	4.83428	5.51422	0.51	0.59
SRR641367	99.2999	99.3768	4.08376	8.74754	8.80286	0.206351	1.01	0.02
SRR6474869	99.7762	99.8354	8.03649	23.4728	23.9015	0.537266	1.02	0.02
SRR6474870	99.8292	99.7936	6.87596	21.1933	21.4957	0.46269	1.01	0.02
SRR6474871	99.851	99.7637	6.72984	23.519	23.6334	0.470182	1	0.02
SRR6474872	99.9319	99.8263	8.72448	23.7448	23.0304	0.574983	0.97	0.02
SRR6474873	99.9333	99.8476	9.65888	29.9597	29.6958	0.771443	0.99	0.03
SRR6474874	99.9298	99.8132	7.59367	21.4696	20.9071	0.5332	0.97	0.02
SRR6474875	99.9367	99.8091	7.07324	21.1945	21.0357	0.467254	0.99	0.02
SRR6474876	99.9132	99.7819	7.04029	21.7165	21.5603	0.477529	0.99	0.02
SRR6474877	99.8453	99.8274	5.09293	22.6997	22.2524	0.502088	0.98	0.02
SRR6474887	99.8122	97.7761	97.6267	8.88113	4.43549	4.9533	0.5	0.56
SRR6474889	99.925	99.7539	99.6013	32.7497	16.8618	18.9858	0.51	0.58
SRR6474890	99.9073	99.723	99.5693	22.2091	11.7564	13.1627	0.53	0.59
SRR6474891	99.8652	99.7487	99.5678	23.1174	11.9632	13.3885	0.52	0.58
SRR6474892	99.8483	99.7398	99.5973	28.2948	14.321	16.1333	0.51	0.57
SRR6474893	99.8536	99.7407	99.5958	25.3001	13.3101	14.4433	0.53	0.57
SRR6474894	99.9114	99.7379	99.5952	23.7483	12.1737	13.3303	0.51	0.56
SRR6474895	99.8417	99.7221	99.6028	23.6595	12.1214	13.6043	0.51	0.58
SRR6474896	99.8333	99.7065	99.6135	29.2957	14.369	15.9614	0.49	0.54
SRR6474897	99.8273	99.7428	99.5647	22.5635	11.4683	12.8175	0.51	0.57
SRR6474900	99.9226	99.8193	3.65485	21.7182	21.6375	0.406966	1	0.02
SRR6474901	99.8874	99.826	5.71508	25.28	25.3572	0.48598	1	0.02
SRR6474902	99.8931	99.7918	4.47942	25.9588	26.0469	0.517502	1	0.02
SRR6474903	99.9235	99.7353	99.5897	25.2404	12.9913	14.8241	0.51	0.59
SRR6474904	99.8977	99.8174	4.44708	26.2664	27.0301	0.527422	1.03	0.02
SRR6474905	99.8969	99.774	4.65242	25.3821	26.0526	0.554446	1.03	0.02
SRR6599538	97.721	86.012	86.7656	4.13441	2.12129	2.42108	0.51	0.59
SRR6650584	89.2597	67.6989	68.9165	2.49279	1.27154	1.45839	0.51	0.59
SRR6650587	96.2272	81.4851	82.2599	3.53783	1.835	2.06294	0.52	0.58
SRR6650590	93.915	76.385	77.32	3.07462	1.60291	1.78123	0.52	0.58
SRR6650596	98.8199	89.7794	89.6998	4.96265	2.49974	2.80017	0.5	0.56
SRR6650599	98.9515	90.7119	91.029	5.13066	2.67321	2.96749	0.52	0.58
SRR8074196	99.8479	99.8392	99.6497	30.7756	21.2619	13.117	0.69	0.43
SRR8442553	99.6674	99.2097	99.2063	11.9132	6.26707	7.15671	0.53	0.6
SRR8442554	97.0091	91.512	93.6111	5.73907	3.36881	3.97455	0.59	0.69
SRR8442555	99.729	99.209	99.2013	12.1072	6.28635	7.24452	0.52	0.6
SRR8442556	96.1497	97.3875	2.60141	5.39981	6.29231	0.0936762	1.17	0.02
SRR8442557	99.6605	99.0796	99.0996	11.1688	5.85107	6.74101	0.52	0.6
SRR8442558	99.5533	99.0244	99.0573	10.9208	5.78199	6.58078	0.53	0.6
SRR8442559	99.6886	99.0211	99.0499	10.9603	5.76586	6.62129	0.53	0.6
SRR8442560	98.1301	98.1345	2.68662	5.10615	5.17387	0.110334	1.01	0.02
SRR8442561	97.7013	93.1914	94.8627	6.61906	3.93558	4.68152	0.59	0.71
SRR8442562	98.8645	94.8834	95.7251	6.44511	3.56808	4.09676	0.55	0.64
SRR8442563	99.7193	97.9448	97.9452	8.77596	4.60332	5.21978	0.52	0.59
SRR8442564	98.9131	94.8828	95.9309	6.59965	3.6759	4.2947	0.56	0.65
SRR8442565	99.6193	99.672	4.57562	9.25327	9.44318	0.184467	1.02	0.02
SRR8442566	99.6955	99.2434	99.1022	12.1877	6.35237	6.90884	0.52	0.57
SRR8442567	99.7025	99.1987	99.1609	11.9948	6.23928	7.17432	0.52	0.6
SRR8442568	99.6995	99.6739	4.05793	11.3956	11.4007	0.246977	1	0.02
SRR8442569	97.8786	98.4705	2.88089	6.82747	7.87781	0.128676	1.15	0.02
SRR8442570	97.5011	95.6491	2.87296	5.14371	4.73453	0.112061	0.92	0.02
SRR8442571	97.9045	98.2285	2.85055	4.99835	5.38644	0.102555	1.08	0.02
SRR8442572	99.597	99.0072	98.8603	11.0022	5.73865	6.21149	0.52	0.56
SRR8442573	98.2164	95.0574	96.1009	7.07809	3.86172	4.48785	0.55	0.63
SRR8442575	97.3466	91.5043	92.9029	5.38996	2.92718	3.39529	0.54	0.63
SRR8442576	98.1506	98.6666	3.09727	8.14359	9.29285	0.163616	1.14	0.02
SRR8442577	99.7162	98.159	98.1791	9.17401	4.74554	5.40151	0.52	0.59
SRR8442578	99.5744	97.4239	97.4047	8.24213	4.25631	4.78746	0.52	0.58
SRR8442579	99.7184	99.6601	4.17972	10.2796	10.2204	0.21311	0.99	0.02
SRR8442580	99.6688	98.0261	98.1571	8.68897	4.66468	5.30588	0.54	0.61
SRR8442581	97.2117	92.0022	93.983	5.88914	3.49109	4.10036	0.59	0.7
SRR8442583	99.6594	97.9125	98.0549	8.63607	4.51526	5.12227	0.52	0.59
SRR8442584	99.7579	98.9126	98.3005	10.1672	5.56282	5.46158	0.55	0.54
SRR8442585	98.8038	93.02	92.9172	5.50244	2.98116	3.27538	0.54	0.6
SRR8442586	99.2801	94.2529	94.8813	6.08623	3.16723	3.65205	0.52	0.6
SRR8442587	97.4554	92.0072	93.9927	5.81516	3.29915	3.8553	0.57	0.66
SRR8442588	97.7455	98.3032	3.08246	6.59311	7.08193	0.166242	1.07	0.03
SRR8442589	98.059	98.6273	3.54022	7.35386	8.18712	0.168264	1.11	0.02
SRR8442590	96.9999	91.5146	93.5241	5.61205	3.23391	3.80395	0.58	0.68
SRR8442591	96.6944	91.3164	93.3353	5.62449	3.29762	3.87979	0.59	0.69
SRR8442592	99.2088	99.1767	2.92911	6.07134	6.22016	0.111846	1.02	0.02
SRR8442593	98.0676	98.4812	2.82027	6.81232	7.81664	0.121527	1.15	0.02
SRR8442594	96.6585	97.6962	2.85949	5.56085	6.41229	0.113057	1.15	0.02
SRR8442595	99.2138	94.0109	94.5274	6.02204	3.13209	3.57578	0.52	0.59
SRR8442596	99.2823	94.1568	94.7307	6.16037	3.18997	3.68369	0.52	0.6
SRR8442597	99.2471	99.1975	2.97719	6.15805	6.3026	0.126368	1.02	0.02
SRR8442598	99.2904	99.254	2.87079	6.30589	6.45558	0.111377	1.02	0.02
SRR8442599	97.5203	98.2559	2.82417	6.17753	6.92331	0.117068	1.12	0.02
SRR8442600	97.953	98.5038	2.84899	6.38464	7.32953	0.117078	1.15	0.02
SRR8442601	96.9128	97.8325	2.65649	5.25061	5.91852	0.101528	1.13	0.02
SRR8442602	99.4777	98.9202	98.9365	10.6476	5.60743	6.41154	0.53	0.6
SRR8442603	96.8884	97.7758	2.71973	5.18785	5.74965	0.101363	1.11	0.02
SRR8442604	98.1646	93.8928	95.3867	6.26345	3.57205	4.21652	0.57	0.67
SRR8698430	97.9485	98.4714	3.21764	6.33416	6.98626	0.132931	1.1	0.02
SRR8698431	99.7378	99.7157	4.44638	12.1929	11.9967	0.28476	0.98	0.02
SRR8698432	98.6226	98.9242	3.53889	7.28413	8.01755	0.154566	1.1	0.02
SRR8698433	99.4657	99.2459	4.36793	11.1658	10.4053	0.291152	0.93	0.03
SRR8698434	99.6721	96.6346	95.6126	12.5936	6.03061	6.19691	0.48	0.49
SRR8698435	99.7527	99.7395	4.91816	14.1567	13.9854	0.356008	0.99	0.03
SRR8698436	99.4853	99.3166	4.78233	12.6241	12.0575	0.349582	0.96	0.03
SRR8698437	99.7727	98.166	97.7144	13.0087	6.23449	6.70893	0.48	0.52
SRR8698438	98.6155	98.9255	3.4794	7.22386	7.94227	0.15818	1.1	0.02
SRR8698439	97.9148	98.4582	3.20834	6.2772	6.91141	0.126519	1.1	0.02
SRR8698440	99.7433	98.7791	98.7585	14.0857	7.49358	8.58005	0.53	0.61
SRR8698441	99.7127	98.0013	97.9918	10.4564	5.26407	6.08127	0.5	0.58
SRR8698442	99.3322	99.3693	4.26252	10.0388	10.3693	0.238073	1.03	0.02
SRR8698554	99.8075	99.7085	4.85838	13.7221	13.3518	0.349752	0.97	0.03
SRR9912876	99.8859	99.8137	3.45312	17.4349	17.4639	0.31895	1	0.02
SRR9912879	99.8959	99.823	3.87741	30.2508	30.8542	0.529068	1.02	0.02
WB01	99.8196	97.301	97.292	7.99748	4.13471	4.65358	0.52	0.58
WB02	99.8618	99.7091	2.96835	9.34482	9.27322	0.179746	0.99	0.02
WB03	99.7933	99.6964	2.90025	8.66706	8.70583	0.16111	1	0.02
WB06	99.7915	98.0574	98.0967	8.70955	4.47561	5.10793	0.51	0.59
