## Supplementary material for "Genomic insights into post-domestication expansion and selection of body size in ponies": Table S13

### Sheet: Sheet1
Run	PHATE1	PHATE2
BS01	-0.0029073	-0.00150698
BS02	-0.00109949	0.00473997
BS03	-0.0070764	0.000297717
BS04	-0.00554494	-0.000940305
BS05	-0.00703687	0.0020269
BS06	-0.00679469	-0.000577145
BS07	-0.00615413	-0.00149891
BS08	-0.00706134	-0.00179468
BS09	-0.00583197	-0.00165181
BS10	-0.00443859	0.00102831
DB01	-0.00591923	-0.000458189
DB02	-0.00258067	0.00124111
DB03	-0.000335311	0.00292604
DB04	0.0383969	-0.0160908
DB05	-0.0059197	-0.0015095
DB06	-0.00512532	-0.000134973
DB07	-0.00598144	-0.000945672
DB08	-0.00586198	-0.00132408
DB09	-0.00294915	0.0020975
DB10	-0.00628853	-0.00116678
ERR1021816	-0.00635069	-0.000831097
ERR1021817	-0.0068158	-0.000611534
ERR1021818	-0.00652894	-0.000671065
ERR1021819	-0.00591752	0.000136152
ERR1021820	-0.0064026	0.00202703
ERR1021821	-0.00663719	0.00104645
ERR1021822	-0.00615311	-0.00146719
ERR1021823	-0.0051726	0.0030991
ERR1021824	-0.00353595	0.00545694
ERR1512897	-0.00972977	0.0272204
ERR1527947	0.0222898	-0.0473947
ERR1527948	0.0170474	-0.0344848
ERR1527949	0.0219421	-0.0468113
ERR1527950	0.0214303	-0.045386
ERR1527951	0.0799466	0.069633
ERR1527952	-0.0503151	-0.0152372
ERR1527953	-0.0185179	-0.00342541
ERR1527954	-0.0203661	-0.00509152
ERR1527955	-0.0367496	-0.0111986
ERR1527956	-0.0151729	-0.00292013
ERR1527957	-0.0214286	-0.00373922
ERR1527958	-0.0413308	-0.0110752
ERR1527959	-0.014126	-0.00214084
ERR1527961	-0.0277269	-0.00780527
ERR1527962	-0.0200107	-0.00512475
ERR1527963	-0.0124686	-0.00233714
ERR1527964	-0.0199086	-0.00353027
ERR1527965	-0.0497404	-0.0153929
ERR1527966	0.0238635	0.00150055
ERR1527967	-0.0237276	0.011607
ERR1527968	-0.0189221	-0.0693707
ERR1527969	-0.0188636	-0.0712993
ERR1527970	-0.0185614	-0.0720718
ERR1527971	-0.0165931	-0.00298228
ERR1527972	-0.00369246	-0.0011906
ERR1545178	-0.00619388	-0.000100138
ERR1545179	-0.00672305	0.000150165
ERR1545180	-0.00879483	-0.000310374
ERR1545181	-0.0426159	0.0177096
ERR1545183	-0.00647161	0.000252058
ERR1545184	-0.00735677	0.00101288
ERR1545185	-0.00407586	-0.000873093
ERR1545186	-0.035588	0.0149878
ERR1545187	-0.0062768	-0.000355724
ERR1545190	-0.0539556	0.0234005
ERR2179540	-0.0111488	-0.00105139
ERR2179541	-0.0365159	-0.0114553
ERR2179542	0.0114187	0.0134304
ERR2179543	0.00162272	0.00652709
ERR2179545	-0.00231233	0.00237998
ERR2179546	-0.00169017	0.00339525
ERR2179547	0.019422	0.0424601
ERR2179548	-0.00542927	5.02969e-05
ERR2179550	0.00135769	0.00667526
ERR2179552	-0.0132356	-0.00366946
ERR2179553	0.0197498	0.00080388
ERR2179554	0.0434623	0.00130555
ERR2179555	0.0216434	0.00120117
ERR2179556	-0.00579108	3.36623e-05
ERR2203766	-0.00310642	-5.09971e-06
ERR2731055	-0.00431972	-0.00130719
ERR2731056	0.0362227	-0.0151382
ERR2731057	-0.00418975	0.000309932
ERR2731058	-0.0537111	0.0237326
ERR2731061	-0.0539704	0.0233985
ERR3317814	-0.00135743	0.00179128
ERR3382886	0.242653	-0.00956453
ERR3382887	0.242188	-0.00898067
ERR3382888	0.234906	-0.00669121
ERR3382889	0.242095	-0.00940175
ERR3382890	0.220865	-0.00947804
ERR3382891	0.243377	-0.00928797
ERR3628171	-0.00775329	0.0776467
ERR3628173	-0.00710892	0.0789036
ERR3628174	-0.0145661	-0.00314517
ERR466186	-0.0127254	-0.00241772
ERR793393	-0.00646065	-0.000622057
ERR863167	-0.00648694	-0.000633349
ERR868003	0.0844405	-0.0531735
ERR868004	0.0261769	-0.0120603
ERR953404	-0.007412	-0.0105168
ERR953411	-0.00851337	-0.00882225
ERR953412	0.0540369	0.0450138
ERR953413	-0.00640893	-0.0082677
ERR978596	-0.00931964	-0.00169155
ERR978597	-0.0498246	-0.0152778
ERR978598	-0.0205964	-0.00533722
ERR978599	-0.0199975	-0.00498763
ERR978600	-0.016843	-0.00359754
ERR978601	-0.0201221	-0.00527719
ERR978602	-0.0144455	-0.00228852
ERR978603	-0.00833129	-0.00162716
ERR978604	-0.00832124	-0.00162475
ERR978605	-0.009281	-0.00190522
ERR978606	-0.0102639	-0.00184285
ERR978607	-0.0105444	-0.00160631
ERR978608	-0.0363982	-0.0112331
ERR979784	-0.00932334	-0.00172055
ERR979785	-0.050214	-0.0149216
ERR979786	-0.020858	-0.00530158
ERR979787	-0.0200106	-0.00489288
ERR979788	-0.0166154	-0.00358663
ERR979789	-0.0200692	-0.00527727
ERR979790	-0.0145631	-0.00224948
ERR979791	-0.0083296	-0.00156985
ERR979792	-0.00930392	-0.00193952
ERR979793	-0.0102252	-0.00177872
ERR979794	-0.0106042	-0.00164087
ERR979795	-0.0364597	-0.0112407
ERR979796	-0.00494973	0.00079826
ERR979797	-0.00419112	-0.00197499
ERR979798	-0.00435135	-0.000169497
ERR979799	-0.0192857	-0.0689987
ERR979800	-0.00516059	-0.00107324
ERR979801	-0.00676886	0.0471184
ERR979802	-0.00714658	0.0159318
ERR979803	-0.023009	0.0472659
ERR982786	-0.00861918	0.00123643
ERR982794	-0.00726302	-0.0115988
SRR1046129	0.0569853	0.0477045
SRR1046135	-0.00578756	-4.67021e-05
SRR1046147	-0.00878975	-0.000234484
SRR1046151	-0.00792654	0.00197674
SRR1048526	-0.00264517	0.00354645
SRR10911055	-0.00574768	-0.000484376
SRR10911056	-0.0053133	-0.000759736
SRR10911057	-0.00578335	-0.000435531
SRR10911058	-0.00566399	-0.000209425
SRR10911059	-0.00580527	-0.000293936
SRR10911060	-0.00588549	-0.000420734
SRR12072881	-0.00588553	0.00117868
SRR12072882	-0.00687748	-0.000746017
SRR12072883	-0.00773742	-0.00162637
SRR12072884	-0.00434075	-0.000455855
SRR12072885	-0.00597937	0.00351942
SRR12072886	-0.00518519	0.0030594
SRR12072887	-0.00494284	0.00394885
SRR12072888	-0.00567603	0.00373966
SRR12072889	-0.00473991	0.00443634
SRR12072890	-0.00639669	-0.000711227
SRR12072891	-0.00631342	-0.000654837
SRR12072892	-0.0056617	-0.000112551
SRR12072893	0.00226622	-0.0025888
SRR12072894	-0.00469818	0.00199573
SRR12072895	-0.00104367	0.00757688
SRR12072896	-0.00475542	-0.00168225
SRR12072897	-0.00569554	-0.00166454
SRR12719742	-0.00149291	-0.00591916
SRR12719743	-0.00595857	-0.00038551
SRR12719744	-0.00391483	-0.00345935
SRR12719745	-0.00617407	-0.000629765
SRR12719746	-0.00369071	-0.00147002
SRR12719747	-0.00566205	-0.000433325
SRR12719748	-0.0040215	-0.000761461
SRR12719749	-0.00275058	-0.00202958
SRR12719750	-0.00561069	-0.000337458
SRR12719751	-0.0058296	-0.000742913
SRR12719752	-0.00487402	-0.000555026
SRR12719753	-0.00612315	-0.000242303
SRR12719754	-0.00505873	-0.000459134
SRR12719755	-0.00384901	-0.00328131
SRR12719756	-0.00493271	-0.00076213
SRR12719759	-0.00684926	-0.00295574
SRR12719760	-0.00666773	-0.00259793
SRR12719761	-0.00632123	-0.00139444
SRR12719762	-0.00761414	-0.00488848
SRR12719763	-0.00849148	-0.00627692
SRR12719764	-0.00643369	-0.00205235
SRR12719765	-0.00646987	-0.00169055
SRR12719766	-0.00288519	-0.00554152
SRR12719767	-0.00810996	-0.00590528
SRR12719768	-0.00592535	-0.00119841
SRR12719769	-0.00858547	-0.00649718
SRR12719770	-0.00637686	-0.000428564
SRR12719771	-0.00642345	-0.00161199
SRR12719772	-0.00420925	-0.00376928
SRR12719773	-0.00521167	-0.00215948
SRR12719774	-0.00545133	0.000885239
SRR12719775	-0.0055771	-0.00214398
SRR12719776	-0.00649461	-0.00100173
SRR12719777	-0.00277758	-0.002816
SRR12719778	-0.00166901	-0.005905
SRR12719779	-0.00653476	-0.00099953
SRR12719780	-0.00295639	-0.00409065
SRR12719781	-0.00404677	-0.00336162
SRR12719782	-0.0117551	0.00262951
SRR13311544	-0.00628938	-0.00278661
SRR13311545	-0.00632988	-0.00278882
SRR13311578	-0.00594245	-0.00334224
SRR13311579	-0.00597107	-0.0033374
SRR1769892	-0.00685354	-0.00382868
SRR1769893	-0.00679885	-0.00378953
SRR1769922	-0.00739511	-0.00470954
SRR1790681	-0.00713537	-0.00440733
SRR2102500	-0.00775601	0.0776642
SRR2102896	-0.00601818	-0.000270161
SRR2103372	-0.00565937	-0.000574722
SRR2142163	-0.00672051	0.000422399
SRR2142269	-0.0249594	0.0117109
SRR2142311	-0.00616237	-0.000308094
SRR2142313	-0.00570031	1.35811e-05
SRR3045342	-0.0164534	0.038456
SRR3045676	-0.00716218	0.0475846
SRR3045847	-0.00892895	0.0624089
SRR3046827	-0.0205234	0.0437517
SRR3046831	-0.0228104	0.0465441
SRR3046832	-0.0086376	0.0610532
SRR3046833	-0.00935069	0.0611789
SRR3046834	-0.00867034	0.0628486
SRR3050542	-0.00746535	0.0161623
SRR3050545	-0.0213235	0.0446071
SRR3050548	-0.0190009	0.0416884
SRR3050550	-0.0169195	0.0390878
SRR388336	-0.00601427	-0.00241051
SRR388337	-0.00601237	-0.00247869
SRR3900340	0.0704933	-0.0370781
SRR3900341	0.0740483	-0.0404273
SRR3900343	0.0818785	-0.0495053
SRR3900344	0.0822482	-0.0500681
SRR3900346	0.0832419	-0.0505973
SRR3900347	0.0821787	-0.0501729
SRR4054238	-0.0150983	0.0373212
SRR4054239	-0.00886767	0.0535959
SRR4054240	-0.00596091	-0.000918907
SRR4054241	-0.00571158	-0.000622998
SRR4054242	0.091036	0.0810145
SRR4054277	0.0913733	0.0811975
SRR4054279	0.0901543	0.0806095
SRR505867	-0.00632321	0.000174935
SRR5131680	-0.00724567	-0.00388914
SRR5131681	-0.00719554	-0.00368619
SRR5131682	-0.00708814	-0.00340728
SRR5131683	-0.0071947	-0.00365451
SRR515202	-0.00609689	7.68429e-05
SRR515203	-0.00591006	-0.000118183
SRR515204	-0.00514508	-0.000117778
SRR515205	-0.00610941	0.000230577
SRR515206	-0.00613496	9.65127e-06
SRR515208	-0.00565975	-0.000363058
SRR515209	-0.00597441	0.000431858
SRR515211	-0.0051112	-0.000415428
SRR515212	-0.00581167	0.000185777
SRR515213	-0.00594192	0.00147745
SRR515214	-0.00456082	-0.00106441
SRR515215	-0.00629288	7.7574e-05
SRR515216	-0.00616512	-0.000227581
SRR516118	-0.00845791	-0.00648843
SRR527809	-0.00681908	-0.00306294
SRR5469030	0.063279	0.0535708
SRR5469031	0.0491663	0.0406868
SRR5469032	0.0531892	0.0444574
SRR5755256	-0.00868868	0.0723087
SRR6175104	-0.00770985	-0.0137114
SRR6175105	-0.011126	-0.0222298
SRR6175106	-0.0183084	-0.0392913
SRR6175107	-0.0212283	-0.0587734
SRR6175108	-0.0183318	-0.0382861
SRR6175109	-0.00731098	-0.0120484
SRR6175110	-0.0155025	-0.0313662
SRR6175111	-0.0186373	-0.0391623
SRR641364	-0.0057292	-0.000539533
SRR641365	-0.00535256	-0.000518052
SRR641366	-0.00549228	-0.000496078
SRR641367	-0.00491704	-0.00112711
SRR6474869	-0.00284107	-0.00841674
SRR6474870	-0.00309628	-0.00818151
SRR6474871	-0.00280543	-0.0085215
SRR6474872	-0.00635312	-0.00308307
SRR6474873	-0.00639599	-0.00305356
SRR6474874	-0.00604819	-0.00274468
SRR6474875	-0.00708024	-0.00282845
SRR6474876	-0.0053107	-0.00383397
SRR6474877	-0.00296584	-0.00834033
SRR6474887	-0.00243947	0.003057
SRR6474889	0.0208412	-0.043504
SRR6474890	0.0216173	-0.0461283
SRR6474891	0.0214875	-0.0457541
SRR6474892	0.0220963	-0.0461581
SRR6474893	-0.00633341	-0.0018282
SRR6474894	-0.00630345	-0.00217138
SRR6474895	0.08999	0.0796253
SRR6474896	-0.00628113	-0.00224447
SRR6474897	0.0549054	0.0461249
SRR6474900	-0.0054459	-0.0016446
SRR6474901	-0.000849482	-0.00387956
SRR6474902	-0.00636716	-0.00113944
SRR6474903	-0.00608135	-0.000973186
SRR6474904	-0.00605696	-0.00115934
SRR6474905	-0.00619406	-0.0010812
SRR6599538	0.0195003	-0.0402287
SRR6650587	-0.0047715	0.00132858
SRR6650590	-0.00243549	0.00534117
SRR6650596	0.00802486	-0.00489287
SRR6650599	-0.00306036	-0.000570465
SRR8074196	-0.00863824	0.0745176
SRR8442553	-0.00450995	-0.00285919
SRR8442554	-0.00785631	0.0032072
SRR8442555	-0.00613768	-0.000955646
SRR8442556	-0.00628482	-0.000662641
SRR8442557	-0.00432032	-0.00246029
SRR8442558	-0.00621881	-0.00100467
SRR8442559	-0.00200914	-0.000609208
SRR8442560	-0.00578371	-0.000899757
SRR8442561	-0.00600501	-0.00118711
SRR8442562	-0.00566365	-0.00216132
SRR8442563	-0.00533977	-0.0015084
SRR8442564	-0.00605835	-0.00101531
SRR8442565	-0.00624247	-0.000926409
SRR8442566	-0.00613199	-0.000932059
SRR8442567	-0.00445509	-0.00275821
SRR8442568	-0.00639906	-0.000540336
SRR8442569	-0.00643843	-0.000971247
SRR8442570	-0.00633	-0.000946064
SRR8442571	-0.00420698	0.00310979
SRR8442572	-0.00608642	-0.000628839
SRR8442573	-0.00615241	-0.00113311
SRR8442575	-0.00628861	-0.000146217
SRR8442576	-0.006591	-0.00120669
SRR8442577	-0.00590304	-0.00174548
SRR8442578	-0.00393187	-5.64705e-05
SRR8442579	-0.00650919	-0.00091185
SRR8442580	-0.00654825	-0.000822993
SRR8442581	-0.00642783	-0.00183872
SRR8442583	-0.00564232	-0.00150215
SRR8442584	-0.00505218	-0.000754958
SRR8442585	-0.00665569	-0.000560165
SRR8442586	-0.00620663	-0.00128397
SRR8442587	-0.00649172	-0.000388708
SRR8442588	-0.00633352	-0.000934998
SRR8442589	-0.0065698	-0.000401484
SRR8442590	-0.00238221	-0.00119608
SRR8442591	-0.00697634	-0.0022692
SRR8442592	-0.00461142	0.00379328
SRR8442593	-0.00640801	-0.000371526
SRR8442594	-0.00698693	-0.00234257
SRR8442595	-0.00621637	-0.00126498
SRR8442596	-0.00621689	-0.00127897
SRR8442597	-0.00200507	7.15942e-05
SRR8442598	-0.00624536	0.000662327
SRR8442599	-0.00525457	0.00107531
SRR8442600	-0.00582525	-0.000638563
SRR8442601	-0.00713554	0.000150102
SRR8442602	-0.00624447	-0.000959629
SRR8442603	-0.00418924	-0.000129881
SRR8442604	0.000834872	0.00708872
SRR8698430	-0.0148108	-0.0311793
SRR8698431	-0.0141978	-0.0288813
SRR8698432	-0.00607665	-0.00563557
SRR8698433	-0.00544327	-0.00397556
SRR8698434	-0.00843972	-9.33459e-05
SRR8698435	-0.0206675	-0.0477773
SRR8698436	-0.0062191	-0.00716634
SRR8698437	-0.00703999	-0.0114635
SRR8698438	-0.006068	-0.00568655
SRR8698439	-0.015043	-0.0311858
SRR8698440	-0.00654128	-0.0102463
SRR8698441	-0.00501306	-0.0030851
SRR8698442	-0.0205779	-0.0457288
SRR8698554	-0.00615016	-0.00533042
SRR9912876	-0.00587484	-0.000649952
SRR9912879	-0.00602644	-0.000747927
WB01	-0.00237055	-0.00172704
WB02	-0.0362571	0.0148766
WB03	-0.00543181	-0.00114364
WB06	-0.0350228	0.0144889
