## Supplementary material for "Genomic insights into post-domestication expansion and selection of body size in ponies": Table S18

### Sheet: Sheet1
ID	Description	GeneRatio	GeneRatio	BgRatio	pvalue	p.adjust	qvalue	geneID	Count
ko04320	Dorso-ventral axis formation	1994-06-01	6/94	66/9177	5.44853e-05	0.00726933	0.00614168	EquCab_024571/EquCab_012905/EquCab_013362/EquCab_025441/EquCab_012478/EquCab_016471	6
ko04015	Rap1 signaling pathway	13/94	13/94	363/9177	7.71732e-05	0.00726933	0.00614168	EquCab_004205/EquCab_012864/EquCab_012905/EquCab_012913/EquCab_013362/EquCab_025441/EquCab_012478/EquCab_027974/EquCab_018656/EquCab_028210/EquCab_023306/EquCab_020968/EquCab_028744	13
ko05226	Gastric cancer	1994-10-01	10/94	231/9177	0.000119366	0.00726933	0.00614168	EquCab_001358/EquCab_012905/EquCab_012913/EquCab_013362/EquCab_025441/EquCab_007356/EquCab_012478/EquCab_018414/EquCab_028210/EquCab_023306	10
ko04520	Adherens junction	1994-08-01	8/94	149/9177	0.000136975	0.00726933	0.00614168	EquCab_012905/EquCab_013362/EquCab_025441/EquCab_017446/EquCab_012478/EquCab_018656/EquCab_023306/EquCab_028744	8
ko05218	Melanoma	1994-07-01	7/94	114/9177	0.000159415	0.00726933	0.00614168	EquCab_012905/EquCab_012913/EquCab_013362/EquCab_025441/EquCab_012478/EquCab_028210/EquCab_023306	7
ko01521	EGFR tyrosine kinase inhibitor resistance	1994-07-01	7/94	120/9177	0.000219289	0.00833298	0.00704033	EquCab_001358/EquCab_012905/EquCab_012913/EquCab_013362/EquCab_025441/EquCab_012478/EquCab_023306	7
ko04072	Phospholipase D signaling pathway	1994-09-01	9/94	240/9177	0.000757361	0.0246683	0.0208417	EquCab_001358/EquCab_012864/EquCab_012905/EquCab_013362/EquCab_006169/EquCab_025441/EquCab_012478/EquCab_027974/EquCab_020968	9
ko05224	Breast cancer	1994-08-01	8/94	199/9177	0.000959436	0.0257486	0.0217544	EquCab_001358/EquCab_012905/EquCab_013362/EquCab_025441/EquCab_007356/EquCab_012478/EquCab_028210/EquCab_023306	8
ko04510	Focal adhesion	1994-10-01	10/94	306/9177	0.00111109	0.0257486	0.0217544	EquCab_001358/EquCab_012905/EquCab_012913/EquCab_013362/EquCab_025441/EquCab_007675/EquCab_012478/EquCab_026633/EquCab_018506/EquCab_027789	10
ko04012	ErbB signaling pathway	1994-06-01	6/94	115/9177	0.00112933	0.0257486	0.0217544	EquCab_001358/EquCab_012905/EquCab_013362/EquCab_025441/EquCab_012478/EquCab_012590	6
ko01522	Endocrine resistance	1994-07-01	7/94	161/9177	0.00127981	0.026527	0.022412	EquCab_001358/EquCab_012864/EquCab_012905/EquCab_013362/EquCab_025441/EquCab_012478/EquCab_018414	7
ko05206	MicroRNAs in cancer	1994-09-01	9/94	268/9177	0.00164366	0.0312296	0.0263851	EquCab_001358/EquCab_012905/EquCab_013362/EquCab_025441/EquCab_007854/EquCab_012478/EquCab_018414/EquCab_018506/EquCab_023306	9
ko04010	MAPK signaling pathway	1994-11-01	11/94	384/9177	0.00181526	0.0318369	0.0268982	EquCab_004205/EquCab_012905/EquCab_012913/EquCab_013362/EquCab_025441/EquCab_012478/EquCab_028210/EquCab_021492/EquCab_018157/EquCab_023306/EquCab_020968	11
ko04360	Axon guidance	1994-09-01	9/94	278/9177	0.00211263	0.0324581	0.0274231	EquCab_024537/EquCab_013362/EquCab_025717/EquCab_017329/EquCab_012478/EquCab_012590/EquCab_018656/EquCab_027294/EquCab_028744	9
ko05219	Bladder cancer	1994-05-01	5/94	89/9177	0.0021354	0.0324581	0.0274231	EquCab_012905/EquCab_013362/EquCab_025441/EquCab_012478/EquCab_023306	5
ko04014	Ras signaling pathway	1994-10-01	10/94	346/9177	0.00276086	0.0393423	0.0332393	EquCab_001358/EquCab_012905/EquCab_012913/EquCab_013362/EquCab_025441/EquCab_012478/EquCab_028210/EquCab_027751/EquCab_023306/EquCab_020968	10
ko04151	PI3K-Akt signaling pathway	1994-12-01	12/94	471/9177	0.00299354	0.0401486	0.0339206	EquCab_012905/EquCab_012913/EquCab_013362/EquCab_025441/EquCab_007675/EquCab_012478/EquCab_026633/EquCab_018506/EquCab_028210/EquCab_027789/EquCab_023306/EquCab_020968	12
ko04934	Cushing syndrome	1994-08-01	8/94	244/9177	0.00346129	0.0438348	0.0370349	EquCab_012864/EquCab_012905/EquCab_013036/EquCab_013362/EquCab_027283/EquCab_025441/EquCab_012478/EquCab_027981	8
ko04912	GnRH signaling pathway	1994-06-01	6/94	145/9177	0.0036529	0.0438348	0.0370349	EquCab_012864/EquCab_012905/EquCab_013362/EquCab_025441/EquCab_005715/EquCab_012478	6
ko04926	Relaxin signaling pathway	1994-07-01	7/94	196/9177	0.00389138	0.0443617	0.0374801	EquCab_001358/EquCab_012864/EquCab_012905/EquCab_013362/EquCab_025441/EquCab_012478/EquCab_026633	7
ko05215	Prostate cancer	1994-06-01	6/94	150/9177	0.00431361	0.0461218	0.0389672	EquCab_012905/EquCab_013362/EquCab_025441/EquCab_012478/EquCab_028050/EquCab_023306	6
ko05230	Central carbon metabolism in cancer	1994-05-01	5/94	106/9177	0.00455086	0.0461218	0.0389672	EquCab_012905/EquCab_013362/EquCab_025441/EquCab_012478/EquCab_023306	5
ko04810	Regulation of actin cytoskeleton	1994-09-01	9/94	313/9177	0.00465264	0.0461218	0.0389672	EquCab_012905/EquCab_013362/EquCab_025441/EquCab_007675/EquCab_017446/EquCab_012478/EquCab_018506/EquCab_028210/EquCab_023306	9
